# Within-host genetic diversity of SARS-CoV-2 across animal species

**DOI:** 10.1101/2024.04.03.587973

**Authors:** Sana Naderi, Selena M. Sagan, B. Jesse Shapiro

## Abstract

Infectious disease transmission to different host species makes eradication very challenging and expands the diversity of evolutionary trajectories taken by the pathogen. Since the beginning of the ongoing COVID-19 pandemic, SARS-CoV-2 has been transmitted from humans to many different animal species, within which viral variants of concern could potentially evolve. Previously, using available whole genome consensus sequences of SARS-CoV-2 from four commonly sampled animals (mink, deer, cat, and dog) we inferred similar numbers of transmission events from humans to each animal species. Using a genome-wide association study (GWAS), we identified 26 single nucleotide variants (SNVs) that tend to occur in deer – more than any other animal – suggesting a high rate of viral adaptation to deer. The reasons for this rapid adaptive evolution remain unclear, but within-host evolution – the ultimate source of the viral diversity that transmits globally – could provide clues. Here we quantify intra-host SARS-CoV-2 genetic diversity across animal species and show that deer harbor more intra-host SNVs (iSNVs) than other animals, providing a larger pool of genetic diversity for natural selection to act upon. Mixed infections involving more than one viral lineage are unlikely to explain the higher diversity within deer. Rather, a combination of higher mutation rates, longer infections, and species-specific selective pressures are likely explanations. Combined with extensive deer-to-deer transmission, the high levels of within-deer viral diversity help explain the apparent rapid adaptation of SARS-CoV-2 to deer.
