## Supplementary material for "Within-host genetic diversity of SARS-CoV-2 across animal species": Table S1

Run	Species	lab_infected	assay_type	BioProject	BioSample	Experiment	Instrument	LibraryLayout	Platform	Collection_Date	geo_loc_name_country	geo_loc_name_country_continent	geo_loc_name	Isolation_source	tissue
SRR13784918	cat	lab	AMPLICON	PRJNA704947	SAMN18058670	SRX10170199	Illumina MiSeq	PAIRED	ILLUMINA	2020-05-01	USA	North America	USA: Colorado\, Fort Collins	nasal flush of cat	nasal/pharyngeal-swab
SRR13784919	cat	lab	AMPLICON	PRJNA704947	SAMN18058670	SRX10170198	Illumina MiSeq	PAIRED	ILLUMINA	2020-05-01	USA	North America	USA: Colorado\, Fort Collins	nasal flush of cat	nasal/pharyngeal-swab
SRR13784920	cat	lab	AMPLICON	PRJNA704947	SAMN18058669	SRX10170197	Illumina MiSeq	PAIRED	ILLUMINA	2020-05-01	USA	North America	USA: Colorado\, Fort Collins	nasal flush of cat	nasal/pharyngeal-swab
SRR13784921	cat	lab	AMPLICON	PRJNA704947	SAMN18058669	SRX10170196	Illumina MiSeq	PAIRED	ILLUMINA	2020-05-01	USA	North America	USA: Colorado\, Fort Collins	nasal flush of cat	nasal/pharyngeal-swab
SRR13784940	cat	lab	AMPLICON	PRJNA704947	SAMN18058674	SRX10170177	Illumina MiSeq	PAIRED	ILLUMINA	2020-05-01	USA	North America	USA: Colorado\, Fort Collins	nasal flush of cat	nasal/pharyngeal-swab
SRR13784941	cat	lab	AMPLICON	PRJNA704947	SAMN18058674	SRX10170176	Illumina MiSeq	PAIRED	ILLUMINA	2020-05-01	USA	North America	USA: Colorado\, Fort Collins	nasal flush of cat	nasal/pharyngeal-swab
SRR13784942	cat	lab	AMPLICON	PRJNA704947	SAMN18058673	SRX10170175	Illumina MiSeq	PAIRED	ILLUMINA	2020-05-01	USA	North America	USA: Colorado\, Fort Collins	nasal flush of cat	nasal/pharyngeal-swab
SRR13784943	cat	lab	AMPLICON	PRJNA704947	SAMN18058672	SRX10170174	Illumina MiSeq	PAIRED	ILLUMINA	2020-05-01	USA	North America	USA: Colorado\, Fort Collins	nasal flush of cat	nasal/pharyngeal-swab
SRR13784944	cat	lab	AMPLICON	PRJNA704947	SAMN18058672	SRX10170173	Illumina MiSeq	PAIRED	ILLUMINA	2020-05-01	USA	North America	USA: Colorado\, Fort Collins	nasal flush of cat	nasal/pharyngeal-swab
SRR13784945	cat	lab	AMPLICON	PRJNA704947	SAMN18058671	SRX10170172	Illumina MiSeq	PAIRED	ILLUMINA	2020-05-01	USA	North America	USA: Colorado\, Fort Collins	nasal flush of cat	nasal/pharyngeal-swab
SRR13784946	cat	lab	AMPLICON	PRJNA704947	SAMN18058671	SRX10170171	Illumina MiSeq	PAIRED	ILLUMINA	2020-05-01	USA	North America	USA: Colorado\, Fort Collins	nasal flush of cat	nasal/pharyngeal-swab
SRR15058723	cat	natural	WGS	PRJNA744045	SAMN20090265	SRX11369017	Illumina MiSeq	PAIRED	ILLUMINA	2021-03-10	Italy	Europe	Italy	Oro-pharyngeal swab	nasal/pharyngeal-swab
SRR15030224	cat	natural	WGS	PRJNA743043	SAMN19989661	SRX11342043	Illumina MiniSeq	PAIRED	ILLUMINA	2021-03-26	Peru	South America	Peru: Lima	pharyngeal swab	nasal/pharyngeal-swab
SRR15030225	cat	natural	WGS	PRJNA743043	SAMN19990317	SRX11342042	Illumina MiniSeq	PAIRED	ILLUMINA	2021-03-26	Peru	South America	Peru: Lima	pharyngeal swab	nasal/pharyngeal-swab
SRR15030226	cat	natural	WGS	PRJNA743043	SAMN19990308	SRX11342041	Illumina MiniSeq	PAIRED	ILLUMINA	2021-03-26	Peru	South America	Peru: Lima	pharyngeal swab	nasal/pharyngeal-swab
SRR16080330	cat	natural	WGS	PRJNA766526	SAMN21850364	SRX12366778	Illumina MiSeq	PAIRED	ILLUMINA	2021-08-02	Spain	Europe	Spain: Madrid	nasopharynx	nasal/pharyngeal-swab
SRR15951464	human	natural	AMPLICON	PRJNA689853	SAMN21492176	SRX12241267	Illumina NovaSeq 6000	PAIRED	ILLUMINA	2020-12-15	USA	North America	USA: Colorado	nasopharyngeal aspirate	nasal/pharyngeal-swab
SRR15951482	human	natural	AMPLICON	PRJNA689853	SAMN21492178	SRX12241249	Illumina NovaSeq 6000	PAIRED	ILLUMINA	2020-12-16	USA	North America	USA: Colorado	nasopharyngeal aspirate	nasal/pharyngeal-swab
SRR15951487	human	natural	AMPLICON	PRJNA689853	SAMN21492179	SRX12241244	Illumina NovaSeq 6000	PAIRED	ILLUMINA	2020-12-16	USA	North America	USA: Colorado	nasopharyngeal aspirate	nasal/pharyngeal-swab
SRR15951438	human	natural	AMPLICON	PRJNA689853	SAMN21492175	SRX12241293	Illumina NovaSeq 6000	PAIRED	ILLUMINA	2020-12-17	USA	North America	USA: Colorado	nasopharyngeal aspirate	nasal/pharyngeal-swab
SRR15951469	human	natural	AMPLICON	PRJNA689853	SAMN21492177	SRX12241262	Illumina NovaSeq 6000	PAIRED	ILLUMINA	2020-12-17	USA	North America	USA: Colorado	nasopharyngeal aspirate	nasal/pharyngeal-swab
SRR15951426	human	natural	AMPLICON	PRJNA689853	SAMN21492174	SRX12241305	Illumina NovaSeq 6000	PAIRED	ILLUMINA	2020-12-18	USA	North America	USA: Colorado	nasopharyngeal aspirate	nasal/pharyngeal-swab
ERR6324686	human	natural	AMPLICON	PRJEB44141	SAMEA8987399	ERX5956440	NextSeq 500	PAIRED	ILLUMINA	2020-11-01	Greece	Europe	Thessaloniki	NA	nasal/pharyngeal-swab
ERR6324687	human	natural	AMPLICON	PRJEB44141	SAMEA8987400	ERX5956441	NextSeq 500	PAIRED	ILLUMINA	2020-11-01	Greece	Europe	Thessaloniki	NA	nasal/pharyngeal-swab
ERR5883196	human	natural	AMPLICON	PRJEB44141	SAMEA8574624	ERX5526709	Illumina MiSeq	PAIRED	ILLUMINA	2020-11-04	Greece	Europe	Drama	NA	nasal/pharyngeal-swab
ERR5726964	human	natural	AMPLICON	PRJEB44141	SAMEA8574624	ERX5441677	Illumina MiSeq	PAIRED	ILLUMINA	2020-11-04	Greece	Europe	Drama	NA	nasal/pharyngeal-swab
ERR5883194	human	natural	AMPLICON	PRJEB44141	SAMEA8574622	ERX5526707	Illumina MiSeq	PAIRED	ILLUMINA	2020-11-05	Greece	Europe	Drama	NA	nasal/pharyngeal-swab
ERR6226314	human	natural	AMPLICON	PRJEB44141	SAMEA8963494	ERX5861264	NextSeq 500	PAIRED	ILLUMINA	2020-12-04	Greece	Europe	Thessaloniki	NA	nasal/pharyngeal-swab
ERR6226325	human	natural	AMPLICON	PRJEB44141	SAMEA8963505	ERX5861275	NextSeq 500	PAIRED	ILLUMINA	2020-12-04	Greece	Europe	Thessaloniki	NA	nasal/pharyngeal-swab
ERR6226315	human	natural	AMPLICON	PRJEB44141	SAMEA8963495	ERX5861265	NextSeq 500	PAIRED	ILLUMINA	2020-12-07	Greece	Europe	Thessaloniki	NA	nasal/pharyngeal-swab
ERR6226317	human	natural	AMPLICON	PRJEB44141	SAMEA8963497	ERX5861267	NextSeq 500	PAIRED	ILLUMINA	2020-12-07	Greece	Europe	Thessaloniki	NA	nasal/pharyngeal-swab
ERR6226318	human	natural	AMPLICON	PRJEB44141	SAMEA8963498	ERX5861268	NextSeq 500	PAIRED	ILLUMINA	2020-12-07	Greece	Europe	Thessaloniki	NA	nasal/pharyngeal-swab
ERR6226319	human	natural	AMPLICON	PRJEB44141	SAMEA8963499	ERX5861269	NextSeq 500	PAIRED	ILLUMINA	2020-12-07	Greece	Europe	Thessaloniki	NA	nasal/pharyngeal-swab
ERR5885052	human	natural	AMPLICON	PRJEB44141	SAMEA8694682	ERX5528499	Illumina MiSeq	PAIRED	ILLUMINA	2021-01-17	Greece	Europe	Thessaloniki	NA	nasal/pharyngeal-swab
ERR5885053	human	natural	AMPLICON	PRJEB44141	SAMEA8694683	ERX5528500	Illumina MiSeq	PAIRED	ILLUMINA	2021-01-17	Greece	Europe	Thessaloniki	NA	nasal/pharyngeal-swab
ERR5885055	human	natural	AMPLICON	PRJEB44141	SAMEA8694685	ERX5528502	Illumina MiSeq	PAIRED	ILLUMINA	2021-01-17	Greece	Europe	Thessaloniki	NA	nasal/pharyngeal-swab
ERR5885170	human	natural	AMPLICON	PRJEB44141	SAMEA8694802	ERX5528615	Illumina MiSeq	PAIRED	ILLUMINA	2021-02-05	Greece	Europe	Thessaloniki	NA	nasal/pharyngeal-swab
ERR5885172	human	natural	AMPLICON	PRJEB44141	SAMEA8694804	ERX5528617	Illumina MiSeq	PAIRED	ILLUMINA	2021-02-05	Greece	Europe	Thessaloniki	NA	nasal/pharyngeal-swab
ERR6510734	human	natural	AMPLICON	PRJEB44141	SAMEA9540866	ERX6137570	NextSeq 500	PAIRED	ILLUMINA	2021-08-02	Greece	Europe	Serres	NA	nasal/pharyngeal-swab
ERR6510738	human	natural	AMPLICON	PRJEB44141	SAMEA9540870	ERX6137574	NextSeq 500	PAIRED	ILLUMINA	2021-08-02	Greece	Europe	Serres	NA	nasal/pharyngeal-swab
SRR15949531	human	natural	AMPLICON	PRJNA689853	SAMN21491047	SRX12239365	Illumina NovaSeq 6000	PAIRED	ILLUMINA	2021-02-23	USA	North America	USA: Iowa	nasopharyngeal swab	nasal/pharyngeal-swab
SRR15949519	human	natural	AMPLICON	PRJNA689853	SAMN21491045	SRX12239377	Illumina NovaSeq 6000	PAIRED	ILLUMINA	2021-02-22	USA	North America	USA: Iowa	nasopharyngeal swab	nasal/pharyngeal-swab
SRR15949144	human	natural	AMPLICON	PRJNA689853	SAMN21491053	SRX12239117	Illumina NovaSeq 6000	PAIRED	ILLUMINA	2021-02-19	USA	North America	USA: Iowa	nasopharyngeal swab	nasal/pharyngeal-swab
SRR15949148	human	natural	AMPLICON	PRJNA689853	SAMN21491055	SRX12239113	Illumina NovaSeq 6000	PAIRED	ILLUMINA	2021-02-19	USA	North America	USA: Iowa	Nasal midturbinate swab	nasal/pharyngeal-swab
SRR15949132	human	natural	AMPLICON	PRJNA689853	SAMN21491052	SRX12239129	Illumina NovaSeq 6000	PAIRED	ILLUMINA	2021-02-18	USA	North America	USA: Iowa	nasopharyngeal swab	nasal/pharyngeal-swab
SRR15949173	human	natural	AMPLICON	PRJNA689853	SAMN21491056	SRX12239088	Illumina NovaSeq 6000	PAIRED	ILLUMINA	2021-02-18	USA	North America	USA: Iowa	nasopharyngeal swab	nasal/pharyngeal-swab
SRR15949145	human	natural	AMPLICON	PRJNA689853	SAMN21491054	SRX12239116	Illumina NovaSeq 6000	PAIRED	ILLUMINA	2021-02-17	USA	North America	USA: Iowa	nasopharyngeal swab	nasal/pharyngeal-swab
SRR15949177	human	natural	AMPLICON	PRJNA689853	SAMN21491057	SRX12239084	Illumina NovaSeq 6000	PAIRED	ILLUMINA	2021-02-17	USA	North America	USA: Iowa	nasopharyngeal swab	nasal/pharyngeal-swab
SRR15954057	human	natural	AMPLICON	PRJNA689853	SAMN21495733	SRX12243866	Illumina NovaSeq 6000	PAIRED	ILLUMINA	2021-02-11	USA	North America	USA: Iowa	nasopharyngeal swab	nasal/pharyngeal-swab
SRR15954026	human	natural	AMPLICON	PRJNA689853	SAMN21495728	SRX12243897	Illumina NovaSeq 6000	PAIRED	ILLUMINA	2021-02-10	USA	North America	USA: Iowa	nasopharyngeal swab	nasal/pharyngeal-swab
SRR15954032	human	natural	AMPLICON	PRJNA689853	SAMN21495729	SRX12243891	Illumina NovaSeq 6000	PAIRED	ILLUMINA	2021-02-10	USA	North America	USA: Iowa	nasopharyngeal swab	nasal/pharyngeal-swab
SRR15954034	human	natural	AMPLICON	PRJNA689853	SAMN21495730	SRX12243889	Illumina NovaSeq 6000	PAIRED	ILLUMINA	2021-02-10	USA	North America	USA: Iowa	nasopharyngeal swab	nasal/pharyngeal-swab
SRR15954040	human	natural	AMPLICON	PRJNA689853	SAMN21495731	SRX12243883	Illumina NovaSeq 6000	PAIRED	ILLUMINA	2021-02-10	USA	North America	USA: Iowa	nasopharyngeal swab	nasal/pharyngeal-swab
SRR15954064	human	natural	AMPLICON	PRJNA689853	SAMN21495734	SRX12243859	Illumina NovaSeq 6000	PAIRED	ILLUMINA	2021-02-09	USA	North America	USA: Iowa	nasopharyngeal swab	nasal/pharyngeal-swab
SRR15954014	human	natural	AMPLICON	PRJNA689853	SAMN21495727	SRX12243909	Illumina NovaSeq 6000	PAIRED	ILLUMINA	2021-02-08	USA	North America	USA: Iowa	nasopharyngeal swab	nasal/pharyngeal-swab
SRR15058720	human	natural	AMPLICON	PRJNA744045	SAMN20090267	SRX11369020	NextSeq 500	PAIRED	ILLUMINA	2021-03-04	Italy	Europe	Italy:UNIVERSITY OF UDINE:IZSTO	Oro-pharyngeal swab	nasal/pharyngeal-swab
SRR15096405	human	natural	AMPLICON	PRJNA623683	SAMN20164769	SRX11406256	NextSeq 550	PAIRED	ILLUMINA	2021-05-15	Peru	South America	Peru: Lima	nasopharingeal swab	nasal/pharyngeal-swab
SRR16151609	human	natural	AMPLICON	PRJNA689853	SAMN21973723	SRX12436362	Illumina NovaSeq 6000	PAIRED	ILLUMINA	2021-09-02	USA	North America	USA: Kansas	nasopharyngeal swab	nasal/pharyngeal-swab
ERR6616757	human	natural	WGS	PRJEB43166	SAMEA9567386	ERX6243244	Illumina MiSeq	PAIRED	ILLUMINA	2021-05-31	Spain	Europe	Madrid	NA	nasal/pharyngeal-swab
ERR10307500	human	natural	WGS	PRJEB56460	SAMEA111430632	ERX9844173	Illumina MiSeq	PAIRED	ILLUMINA	2021-08-25	Spain	Europe	Madrid	NA	nasal/pharyngeal-swab
SRR23802850	human	natural	AMPLICON	PRJNA943254	SAMN33714709	SRX19634764	Illumina Genome Analyzer IIx	PAIRED	ILLUMINA	2020-03-30	Netherlands	Europe	Leiden University Medical Center	Throat and nose swab	nasal/pharyngeal-swab
SRR23802859	human	natural	WGS	PRJNA943254	SAMN33714728	SRX19634755	Illumina Genome Analyzer IIx	PAIRED	ILLUMINA	2020-03-15	Netherlands	Europe	Leiden University Medical Center	Throat and nose swab	nasal/pharyngeal-swab
SRR23802866	human	natural	AMPLICON	PRJNA943254	SAMN33714704	SRX19634748	Illumina Genome Analyzer IIx	PAIRED	ILLUMINA	2020-03-20	Netherlands	Europe	Leiden University Medical Center	Throat swab	nasal/pharyngeal-swab
SRR23802875	human	natural	AMPLICON	PRJNA943254	SAMN33714713	SRX19634739	Illumina Genome Analyzer IIx	PAIRED	ILLUMINA	2020-03-31	Netherlands	Europe	Leiden University Medical Center	Throat and nose swab	nasal/pharyngeal-swab
SRR23802884	human	natural	WGS	PRJNA943254	SAMN33714741	SRX19634729	Illumina Genome Analyzer IIx	PAIRED	ILLUMINA	2020-04-01	Netherlands	Europe	Leiden University Medical Center	Throat and nose swab	nasal/pharyngeal-swab
SRR23802885	human	natural	WGS	PRJNA943254	SAMN33714740	SRX19634728	Illumina Genome Analyzer IIx	PAIRED	ILLUMINA	2020-04-01	Netherlands	Europe	Leiden University Medical Center	Throat and nose swab	nasal/pharyngeal-swab
SRR23802887	human	natural	WGS	PRJNA943254	SAMN33714738	SRX19634726	Illumina Genome Analyzer IIx	PAIRED	ILLUMINA	2020-03-31	Netherlands	Europe	Leiden University Medical Center	Throat and nose swab	nasal/pharyngeal-swab
SRR23802894	human	natural	AMPLICON	PRJNA943254	SAMN33714705	SRX19634719	Illumina Genome Analyzer IIx	PAIRED	ILLUMINA	2020-03-21	Netherlands	Europe	Leiden University Medical Center	Throat swab	nasal/pharyngeal-swab
SRR23802898	human	natural	AMPLICON	PRJNA943254	SAMN33714703	SRX19634716	Illumina Genome Analyzer IIx	PAIRED	ILLUMINA	2020-03-18	Netherlands	Europe	Leiden University Medical Center	Throat swab	nasal/pharyngeal-swab
SRR14372545	human	natural	AMPLICON	PRJNA716985	SAMN18943155	SRX10725004	Illumina MiSeq	PAIRED	ILLUMINA	2021-01-24	USA	North America	USA: Ohio	nasal swab	nasal/pharyngeal-swab
SRR14372565	human	natural	AMPLICON	PRJNA716985	SAMN18943158	SRX10724984	Illumina MiSeq	PAIRED	ILLUMINA	2021-01-24	USA	North America	USA: Ohio	nasal swab	nasal/pharyngeal-swab
SRR14406842	human	natural	AMPLICON	PRJNA716985	SAMN18993139	SRX10759253	Illumina MiSeq	PAIRED	ILLUMINA	2021-02-07	USA	North America	USA: Ohio	nasal swab	nasal/pharyngeal-swab
SRR14406848	human	natural	AMPLICON	PRJNA716985	SAMN18993140	SRX10759247	Illumina MiSeq	PAIRED	ILLUMINA	2021-02-07	USA	North America	USA: Ohio	nasal swab	nasal/pharyngeal-swab
SRR14406849	human	natural	AMPLICON	PRJNA716985	SAMN18993141	SRX10759246	Illumina MiSeq	PAIRED	ILLUMINA	2021-02-07	USA	North America	USA: Ohio	nasal swab	nasal/pharyngeal-swab
SRR15427968	human	natural	AMPLICON	PRJNA686074	SAMN20419804	SRX11729373	Illumina NovaSeq 6000	PAIRED	ILLUMINA	2021-01-17	Canada	North America	Canada:Quebec	Nasopharynx Swab	nasal/pharyngeal-swab
SRR15427969	human	natural	AMPLICON	PRJNA686074	SAMN20419803	SRX11729372	Illumina NovaSeq 6000	PAIRED	ILLUMINA	2021-01-17	Canada	North America	Canada:Quebec	Nasopharynx Swab	nasal/pharyngeal-swab
SRR13784933	dog	lab	AMPLICON	PRJNA704947	SAMN18058677	SRX10170184	Illumina MiSeq	PAIRED	ILLUMINA	2020-05-01	USA	North America	USA: Colorado\, Fort Collins	oral swab of dog	nasal/pharyngeal-swab
SRR13784934	dog	lab	AMPLICON	PRJNA704947	SAMN18058677	SRX10170183	Illumina MiSeq	PAIRED	ILLUMINA	2020-05-01	USA	North America	USA: Colorado\, Fort Collins	oral swab of dog	nasal/pharyngeal-swab
SRR13784935	dog	lab	AMPLICON	PRJNA704947	SAMN18058676	SRX10170182	Illumina MiSeq	PAIRED	ILLUMINA	2020-05-01	USA	North America	USA: Colorado\, Fort Collins	nasal flush of dog	nasal/pharyngeal-swab
SRR13784937	dog	lab	AMPLICON	PRJNA704947	SAMN18058676	SRX10170180	Illumina MiSeq	PAIRED	ILLUMINA	2020-05-01	USA	North America	USA: Colorado\, Fort Collins	nasal flush of dog	nasal/pharyngeal-swab
SRR13784938	dog	lab	AMPLICON	PRJNA704947	SAMN18058675	SRX10170179	Illumina MiSeq	PAIRED	ILLUMINA	2020-05-01	USA	North America	USA: Colorado\, Fort Collins	nasal flush of dog	nasal/pharyngeal-swab
SRR13784939	dog	lab	AMPLICON	PRJNA704947	SAMN18058675	SRX10170178	Illumina MiSeq	PAIRED	ILLUMINA	2020-05-01	USA	North America	USA: Colorado\, Fort Collins	nasal flush of dog	nasal/pharyngeal-swab
SRR15992230	dog	natural	AMPLICON	PRJNA764863	SAMN21531345	SRX12280762	Illumina iSeq 100	PAIRED	ILLUMINA	2021-09-07	USA	North America	USA: Kansas	nasal swab	nasal/pharyngeal-swab
SRR16080327	dog	natural	WGS	PRJNA766526	SAMN21850367	SRX12366781	Illumina MiSeq	PAIRED	ILLUMINA	2021-05-27	Spain	Europe	Spain: Madrid	nasopharynx	nasal/pharyngeal-swab
SRR16080328	dog	natural	WGS	PRJNA766526	SAMN21850366	SRX12366780	Illumina MiSeq	PAIRED	ILLUMINA	2021-09-04	Spain	Europe	Spain: Madrid	nasopharynx	nasal/pharyngeal-swab
SRR16080329	dog	natural	WGS	PRJNA766526	SAMN21850365	SRX12366779	Illumina MiSeq	PAIRED	ILLUMINA	2021-09-04	Spain	Europe	Spain: Madrid	nasopharynx	nasal/pharyngeal-swab
ERR8314839	mink	natural	WGS	PRJEB50558	SAMEA12786455	ERX7882221	Illumina MiSeq	PAIRED	ILLUMINA	2020-11-16	Greece	Europe	Kozani	oropharyngeal swab	nasal/pharyngeal-swab
ERR8314840	mink	natural	WGS	PRJEB50558	SAMEA12786456	ERX7882222	Illumina MiSeq	PAIRED	ILLUMINA	2020-11-16	Greece	Europe	Kozani	oropharyngeal swab	nasal/pharyngeal-swab
ERR8314841	mink	natural	WGS	PRJEB50558	SAMEA12786457	ERX7882223	Illumina MiSeq	PAIRED	ILLUMINA	2020-11-16	Greece	Europe	Kozani	oropharyngeal swab	nasal/pharyngeal-swab
ERR8314842	mink	natural	WGS	PRJEB50558	SAMEA12786458	ERX7882224	Illumina MiSeq	PAIRED	ILLUMINA	2020-11-16	Greece	Europe	Kozani	oropharyngeal swab	nasal/pharyngeal-swab
ERR8314843	mink	natural	WGS	PRJEB50558	SAMEA12786459	ERX7882225	Illumina MiSeq	PAIRED	ILLUMINA	2020-11-16	Greece	Europe	Kozani	oropharyngeal swab	nasal/pharyngeal-swab
ERR8314844	mink	natural	WGS	PRJEB50558	SAMEA12786460	ERX7882226	Illumina MiSeq	PAIRED	ILLUMINA	2020-11-16	Greece	Europe	Kozani	oropharyngeal swab	nasal/pharyngeal-swab
ERR8314845	mink	natural	WGS	PRJEB50558	SAMEA12786461	ERX7882227	Illumina MiSeq	PAIRED	ILLUMINA	2020-11-16	Greece	Europe	Kozani	oropharyngeal swab	nasal/pharyngeal-swab
ERR8314846	mink	natural	WGS	PRJEB50558	SAMEA12786462	ERX7882228	Illumina MiSeq	PAIRED	ILLUMINA	2020-11-26	Greece	Europe	Kozani	oropharyngeal swab	nasal/pharyngeal-swab
ERR8314847	mink	natural	WGS	PRJEB50558	SAMEA12786463	ERX7882229	Illumina MiSeq	PAIRED	ILLUMINA	2020-11-26	Greece	Europe	Kozani	oropharyngeal swab	nasal/pharyngeal-swab
ERR8314848	mink	natural	WGS	PRJEB50558	SAMEA12786464	ERX7882230	Illumina MiSeq	PAIRED	ILLUMINA	2020-11-26	Greece	Europe	Kozani	oropharyngeal swab	nasal/pharyngeal-swab
ERR8314849	mink	natural	WGS	PRJEB50558	SAMEA12786465	ERX7882231	Illumina MiSeq	PAIRED	ILLUMINA	2020-11-30	Greece	Europe	Grevena	oropharyngeal swab	nasal/pharyngeal-swab
ERR8314850	mink	natural	WGS	PRJEB50558	SAMEA12786466	ERX7882232	Illumina MiSeq	PAIRED	ILLUMINA	2020-11-30	Greece	Europe	Grevena	oropharyngeal swab	nasal/pharyngeal-swab
ERR8314851	mink	natural	WGS	PRJEB50558	SAMEA12786467	ERX7882233	Illumina MiSeq	PAIRED	ILLUMINA	2020-11-30	Greece	Europe	Grevena	oropharyngeal swab	nasal/pharyngeal-swab
ERR8314852	mink	natural	WGS	PRJEB50558	SAMEA12786468	ERX7882234	Illumina MiSeq	PAIRED	ILLUMINA	2020-12-03	Greece	Europe	Kastoria	oropharyngeal swab	nasal/pharyngeal-swab
ERR8314853	mink	natural	WGS	PRJEB50558	SAMEA12786469	ERX7882235	Illumina MiSeq	PAIRED	ILLUMINA	2020-12-03	Greece	Europe	Kastoria	oropharyngeal swab	nasal/pharyngeal-swab
ERR8314854	mink	natural	WGS	PRJEB50558	SAMEA12786470	ERX7882236	Illumina MiSeq	PAIRED	ILLUMINA	2020-12-03	Greece	Europe	Kastoria	oropharyngeal swab	nasal/pharyngeal-swab
ERR8314855	mink	natural	WGS	PRJEB50558	SAMEA12786471	ERX7882237	Illumina MiSeq	PAIRED	ILLUMINA	2020-12-08	Greece	Europe	Grevena	oropharyngeal swab	nasal/pharyngeal-swab
ERR8314856	mink	natural	WGS	PRJEB50558	SAMEA12786472	ERX7882238	Illumina MiSeq	PAIRED	ILLUMINA	2020-12-08	Greece	Europe	Grevena	oropharyngeal swab	nasal/pharyngeal-swab
ERR8314857	mink	natural	WGS	PRJEB50558	SAMEA12786473	ERX7882239	Illumina MiSeq	PAIRED	ILLUMINA	2020-12-08	Greece	Europe	Kozani	oropharyngeal swab	nasal/pharyngeal-swab
ERR8314858	mink	natural	WGS	PRJEB50558	SAMEA12786474	ERX7882240	Illumina MiSeq	PAIRED	ILLUMINA	2020-12-08	Greece	Europe	Kozani	oropharyngeal swab	nasal/pharyngeal-swab
ERR8314859	mink	natural	WGS	PRJEB50558	SAMEA12786475	ERX7882241	Illumina MiSeq	PAIRED	ILLUMINA	2020-12-08	Greece	Europe	Kozani	oropharyngeal swab	nasal/pharyngeal-swab
ERR8314860	mink	natural	WGS	PRJEB50558	SAMEA12786476	ERX7882242	Illumina MiSeq	PAIRED	ILLUMINA	2020-12-08	Greece	Europe	Kozani	oropharyngeal swab	nasal/pharyngeal-swab
ERR8314861	mink	natural	WGS	PRJEB50558	SAMEA12786477	ERX7882243	Illumina MiSeq	PAIRED	ILLUMINA	2020-12-08	Greece	Europe	Kozani	oropharyngeal swab	nasal/pharyngeal-swab
ERR8314862	mink	natural	WGS	PRJEB50558	SAMEA12786478	ERX7882244	Illumina MiSeq	PAIRED	ILLUMINA	2020-12-08	Greece	Europe	Kozani	oropharyngeal swab	nasal/pharyngeal-swab
ERR8314863	mink	natural	WGS	PRJEB50558	SAMEA12786479	ERX7882245	Illumina MiSeq	PAIRED	ILLUMINA	2020-12-17	Greece	Europe	Grevena	oropharyngeal swab	nasal/pharyngeal-swab
ERR8314864	mink	natural	WGS	PRJEB50558	SAMEA12786480	ERX7882246	Illumina MiSeq	PAIRED	ILLUMINA	2020-12-17	Greece	Europe	Grevena	oropharyngeal swab	nasal/pharyngeal-swab
ERR8314865	mink	natural	WGS	PRJEB50558	SAMEA12786481	ERX7882247	Illumina MiSeq	PAIRED	ILLUMINA	2020-12-17	Greece	Europe	Grevena	oropharyngeal swab	nasal/pharyngeal-swab
ERR8314866	mink	natural	WGS	PRJEB50558	SAMEA12786482	ERX7882248	Illumina MiSeq	PAIRED	ILLUMINA	2020-12-17	Greece	Europe	Kozani	oropharyngeal swab	nasal/pharyngeal-swab
ERR8314867	mink	natural	WGS	PRJEB50558	SAMEA12786483	ERX7882249	Illumina MiSeq	PAIRED	ILLUMINA	2020-12-17	Greece	Europe	Kozani	oropharyngeal swab	nasal/pharyngeal-swab
ERR8314868	mink	natural	WGS	PRJEB50558	SAMEA12786484	ERX7882250	Illumina MiSeq	PAIRED	ILLUMINA	2020-12-17	Greece	Europe	Kozani	oropharyngeal swab	nasal/pharyngeal-swab
ERR8314869	mink	natural	WGS	PRJEB50558	SAMEA12786485	ERX7882251	Illumina MiSeq	PAIRED	ILLUMINA	2021-01-07	Greece	Europe	Kozani	oropharyngeal swab	nasal/pharyngeal-swab
ERR8314870	mink	natural	WGS	PRJEB50558	SAMEA12786486	ERX7882252	Illumina MiSeq	PAIRED	ILLUMINA	2021-01-07	Greece	Europe	Kozani	oropharyngeal swab	nasal/pharyngeal-swab
ERR8314871	mink	natural	WGS	PRJEB50558	SAMEA12786487	ERX7882253	Illumina MiSeq	PAIRED	ILLUMINA	2021-01-07	Greece	Europe	Kozani	oropharyngeal swab	nasal/pharyngeal-swab
ERR8314872	mink	natural	WGS	PRJEB50558	SAMEA12786488	ERX7882254	Illumina MiSeq	PAIRED	ILLUMINA	2021-01-07	Greece	Europe	Kozani	oropharyngeal swab	nasal/pharyngeal-swab
ERR8314873	mink	natural	WGS	PRJEB50558	SAMEA12786489	ERX7882255	Illumina MiSeq	PAIRED	ILLUMINA	2021-01-07	Greece	Europe	Kozani	oropharyngeal swab	nasal/pharyngeal-swab
ERR8314874	mink	natural	WGS	PRJEB50558	SAMEA12786490	ERX7882256	Illumina MiSeq	PAIRED	ILLUMINA	2021-01-07	Greece	Europe	Kozani	oropharyngeal swab	nasal/pharyngeal-swab
ERR8314875	mink	natural	WGS	PRJEB50558	SAMEA12786491	ERX7882257	Illumina MiSeq	PAIRED	ILLUMINA	2021-01-07	Greece	Europe	Kozani	oropharyngeal swab	nasal/pharyngeal-swab
ERR8314876	mink	natural	WGS	PRJEB50558	SAMEA12786492	ERX7882258	Illumina MiSeq	PAIRED	ILLUMINA	2021-01-07	Greece	Europe	Kastoria	oropharyngeal swab	nasal/pharyngeal-swab
ERR8314877	mink	natural	WGS	PRJEB50558	SAMEA12786493	ERX7882259	Illumina MiSeq	PAIRED	ILLUMINA	2021-02-04	Greece	Europe	Kastoria	oropharyngeal swab	nasal/pharyngeal-swab
ERR8314878	mink	natural	WGS	PRJEB50558	SAMEA12786494	ERX7882260	Illumina MiSeq	PAIRED	ILLUMINA	2021-02-04	Greece	Europe	Kastoria	oropharyngeal swab	nasal/pharyngeal-swab
ERR8314879	mink	natural	WGS	PRJEB50558	SAMEA12786495	ERX7882261	Illumina MiSeq	PAIRED	ILLUMINA	2021-02-04	Greece	Europe	Kastoria	oropharyngeal swab	nasal/pharyngeal-swab
ERR8314880	mink	natural	WGS	PRJEB50558	SAMEA12786496	ERX7882262	Illumina MiSeq	PAIRED	ILLUMINA	2021-02-04	Greece	Europe	Kastoria	oropharyngeal swab	nasal/pharyngeal-swab
ERR8314881	mink	natural	WGS	PRJEB50558	SAMEA12786497	ERX7882263	Illumina MiSeq	PAIRED	ILLUMINA	2021-02-12	Greece	Europe	Grevena	oropharyngeal swab	nasal/pharyngeal-swab
ERR8314882	mink	natural	WGS	PRJEB50558	SAMEA12786498	ERX7882264	Illumina MiSeq	PAIRED	ILLUMINA	2021-02-12	Greece	Europe	Grevena	oropharyngeal swab	nasal/pharyngeal-swab
ERR8314883	mink	natural	WGS	PRJEB50558	SAMEA12786499	ERX7882265	Illumina MiSeq	PAIRED	ILLUMINA	2021-02-12	Greece	Europe	Grevena	oropharyngeal swab	nasal/pharyngeal-swab
ERR8314884	mink	natural	WGS	PRJEB50558	SAMEA12786500	ERX7882266	Illumina MiSeq	PAIRED	ILLUMINA	2021-02-12	Greece	Europe	Grevena	oropharyngeal swab	nasal/pharyngeal-swab
ERR8314885	mink	natural	WGS	PRJEB50558	SAMEA12786501	ERX7882267	NextSeq 500	PAIRED	ILLUMINA	2021-06-08	Greece	Europe	Kozani	oropharyngeal swab	nasal/pharyngeal-swab
ERR8314886	mink	natural	WGS	PRJEB50558	SAMEA12786502	ERX7882268	NextSeq 500	PAIRED	ILLUMINA	2021-06-08	Greece	Europe	Kozani	oropharyngeal swab	nasal/pharyngeal-swab
ERR8314887	mink	natural	WGS	PRJEB50558	SAMEA12786503	ERX7882269	NextSeq 500	PAIRED	ILLUMINA	2021-06-08	Greece	Europe	Kozani	oropharyngeal swab	nasal/pharyngeal-swab
ERR8314888	mink	natural	WGS	PRJEB50558	SAMEA12786504	ERX7882270	NextSeq 500	PAIRED	ILLUMINA	2021-06-08	Greece	Europe	Kozani	oropharyngeal swab	nasal/pharyngeal-swab
ERR8314889	mink	natural	WGS	PRJEB50558	SAMEA12786505	ERX7882271	NextSeq 500	PAIRED	ILLUMINA	2021-06-08	Greece	Europe	Kozani	oropharyngeal swab	nasal/pharyngeal-swab
ERR8314890	mink	natural	WGS	PRJEB50558	SAMEA12786506	ERX7882272	NextSeq 500	PAIRED	ILLUMINA	2021-08-11	Greece	Europe	Kozani	oropharyngeal swab	nasal/pharyngeal-swab
ERR8314891	mink	natural	WGS	PRJEB50558	SAMEA12786507	ERX7882273	NextSeq 500	PAIRED	ILLUMINA	2021-08-11	Greece	Europe	Kozani	oropharyngeal swab	nasal/pharyngeal-swab
ERR8314892	mink	natural	WGS	PRJEB50558	SAMEA12786508	ERX7882274	NextSeq 500	PAIRED	ILLUMINA	2021-08-11	Greece	Europe	Kozani	oropharyngeal swab	nasal/pharyngeal-swab
ERR8314893	mink	natural	WGS	PRJEB50558	SAMEA12786509	ERX7882275	NextSeq 500	PAIRED	ILLUMINA	2021-08-26	Greece	Europe	Kozani	oropharyngeal swab	nasal/pharyngeal-swab
ERR8314894	mink	natural	WGS	PRJEB50558	SAMEA12786510	ERX7882276	NextSeq 500	PAIRED	ILLUMINA	2021-08-26	Greece	Europe	Kozani	oropharyngeal swab	nasal/pharyngeal-swab
ERR7187686	mink	natural	AMPLICON	PRJEB44731	SAMEA10538510	ERX6757297	Illumina MiSeq	PAIRED	ILLUMINA	2020	Netherlands	Europe	Noord-Brabant	oropharyngeal and rectal swabs	nasal/pharyngeal-swab
ERR7187687	mink	natural	AMPLICON	PRJEB44731	SAMEA10538520	ERX6757301	Illumina MiSeq	PAIRED	ILLUMINA	2020	Netherlands	Europe	Limburg	oropharyngeal and rectal swabs	nasal/pharyngeal-swab
ERR7187688	mink	natural	AMPLICON	PRJEB44731	SAMEA10538522	ERX6757302	Illumina MiSeq	PAIRED	ILLUMINA	2020	Netherlands	Europe	Limburg	oropharyngeal and rectal swabs	nasal/pharyngeal-swab
ERR7187689	mink	natural	AMPLICON	PRJEB44731	SAMEA10538524	ERX6757303	Illumina MiSeq	PAIRED	ILLUMINA	2020	Netherlands	Europe	Limburg	oropharyngeal and rectal swabs	nasal/pharyngeal-swab
ERR7187690	mink	natural	AMPLICON	PRJEB44731	SAMEA10538529	ERX6757305	Illumina MiSeq	PAIRED	ILLUMINA	2020	Netherlands	Europe	Limburg	oropharyngeal and rectal swabs	nasal/pharyngeal-swab
ERR7187691	mink	natural	AMPLICON	PRJEB44731	SAMEA10538513	ERX6757298	Illumina MiSeq	PAIRED	ILLUMINA	2020	Netherlands	Europe	Noord-Brabant	oropharyngeal and rectal swabs	nasal/pharyngeal-swab
ERR7187692	mink	natural	AMPLICON	PRJEB44731	SAMEA10538515	ERX6757299	Illumina MiSeq	PAIRED	ILLUMINA	2020	Netherlands	Europe	Noord-Brabant	oropharyngeal and rectal swabs	nasal/pharyngeal-swab
ERR7187693	mink	natural	AMPLICON	PRJEB44731	SAMEA10538517	ERX6757300	Illumina MiSeq	PAIRED	ILLUMINA	2020	Netherlands	Europe	Noord-Brabant	oropharyngeal and rectal swabs	nasal/pharyngeal-swab
ERR7187694	mink	natural	AMPLICON	PRJEB44731	SAMEA10538531	ERX6757306	Illumina MiSeq	PAIRED	ILLUMINA	2020	Netherlands	Europe	Limburg	oropharyngeal and rectal swabs	nasal/pharyngeal-swab
ERR7187695	mink	natural	AMPLICON	PRJEB44731	SAMEA10538526	ERX6757304	Illumina MiSeq	PAIRED	ILLUMINA	2020	Netherlands	Europe	Limburg	oropharyngeal and rectal swabs	nasal/pharyngeal-swab
SRR18231901	deer	natural	AMPLICON	PRJNA812959	SAMN26442920	SRX14373360	Illumina MiniSeq	PAIRED	ILLUMINA	2021-11-08	Canada	North America	Canada: Quebec	nasal	nasal/pharyngeal-swab
SRR18231902	deer	natural	AMPLICON	PRJNA812959	SAMN26442919	SRX14373359	Illumina MiniSeq	PAIRED	ILLUMINA	2021-11-07	Canada	North America	Canada: Quebec	nasal	nasal/pharyngeal-swab
SRR18231903	deer	natural	AMPLICON	PRJNA812959	SAMN26442918	SRX14373358	Illumina MiniSeq	PAIRED	ILLUMINA	2021-11-06	Canada	North America	Canada: Quebec	nasal	nasal/pharyngeal-swab
SRR18231904	deer	natural	AMPLICON	PRJNA812959	SAMN26442917	SRX14373357	Illumina MiniSeq	PAIRED	ILLUMINA	2021-12-01	Canada	North America	Canada: Ontario	nasal	nasal/pharyngeal-swab
SRR18231905	deer	natural	AMPLICON	PRJNA812959	SAMN26442916	SRX14373356	Illumina MiniSeq	PAIRED	ILLUMINA	2021-12-01	Canada	North America	Canada: Ontario	nasal	nasal/pharyngeal-swab
SRR18231906	deer	natural	AMPLICON	PRJNA812959	SAMN26442915	SRX14373355	Illumina MiniSeq	PAIRED	ILLUMINA	2021-11-03	Canada	North America	Canada: Ontario	nasal	nasal/pharyngeal-swab
SRR18231907	deer	natural	AMPLICON	PRJNA812959	SAMN26442914	SRX14373354	Illumina MiniSeq	PAIRED	ILLUMINA	2021-11-04	Canada	North America	Canada: Ontario	nasal	nasal/pharyngeal-swab
SRR18231908	deer	natural	AMPLICON	PRJNA812959	SAMN26442913	SRX14373353	Illumina MiniSeq	PAIRED	ILLUMINA	2021-12-01	Canada	North America	Canada: Ontario	nasal	nasal/pharyngeal-swab
SRR18231909	deer	natural	AMPLICON	PRJNA812959	SAMN26442917	SRX14373352	Illumina MiSeq	PAIRED	ILLUMINA	2021-12-01	Canada	North America	Canada: Ontario	nasal	nasal/pharyngeal-swab
SRR18231910	deer	natural	AMPLICON	PRJNA812959	SAMN26442916	SRX14373351	Illumina MiSeq	PAIRED	ILLUMINA	2021-12-01	Canada	North America	Canada: Ontario	nasal	nasal/pharyngeal-swab
SRR18231911	deer	natural	AMPLICON	PRJNA812959	SAMN26442915	SRX14373350	Illumina MiSeq	PAIRED	ILLUMINA	2021-11-03	Canada	North America	Canada: Ontario	nasal	nasal/pharyngeal-swab
SRR18231912	deer	natural	AMPLICON	PRJNA812959	SAMN26442914	SRX14373349	Illumina MiSeq	PAIRED	ILLUMINA	2021-11-04	Canada	North America	Canada: Ontario	nasal	nasal/pharyngeal-swab
SRR18231913	deer	natural	AMPLICON	PRJNA812959	SAMN26442913	SRX14373348	Illumina MiSeq	PAIRED	ILLUMINA	2021-12-01	Canada	North America	Canada: Ontario	nasal	nasal/pharyngeal-swab
SRR18231914	deer	natural	AMPLICON	PRJNA812959	SAMN26442912	SRX14373347	Illumina MiSeq	PAIRED	ILLUMINA	2021-11-20	Canada	North America	Canada: Ontario	retropharyngeal_lymph_node	lymph-tissue
SRR18231915	deer	natural	AMPLICON	PRJNA812959	SAMN26442911	SRX14373346	Illumina MiSeq	PAIRED	ILLUMINA	2021-11-20	Canada	North America	Canada: Ontario	retropharyngeal_lymph_node	lymph-tissue
SRR18231916	deer	natural	AMPLICON	PRJNA812959	SAMN26442912	SRX14373345	Illumina MiniSeq	PAIRED	ILLUMINA	2021-11-20	Canada	North America	Canada: Ontario	retropharyngeal_lymph_node	lymph-tissue
SRR18231917	deer	natural	AMPLICON	PRJNA812959	SAMN26442911	SRX14373344	Illumina MiniSeq	PAIRED	ILLUMINA	2021-11-20	Canada	North America	Canada: Ontario	retropharyngeal_lymph_node	lymph-tissue
SRR17187542	deer	natural	AMPLICON	PRJNA787283	SAMN23833996	SRX13370544	Illumina MiSeq	PAIRED	ILLUMINA	2021-02-24	USA	North America	USA: Ohio	nasal	nasal/pharyngeal-swab
SRR17187545	deer	natural	AMPLICON	PRJNA787283	SAMN23833993	SRX13370541	Illumina MiSeq	PAIRED	ILLUMINA	2021-02-02	USA	North America	USA: Ohio	nasal	nasal/pharyngeal-swab
SRR17187546	deer	natural	AMPLICON	PRJNA787283	SAMN23833992	SRX13370540	Illumina MiSeq	PAIRED	ILLUMINA	2021-02-25	USA	North America	USA: Ohio	nasal	nasal/pharyngeal-swab
SRR17187547	deer	natural	AMPLICON	PRJNA787283	SAMN23833991	SRX13370539	Illumina MiSeq	PAIRED	ILLUMINA	2021-02-25	USA	North America	USA: Ohio	nasal	nasal/pharyngeal-swab
SRR17187548	deer	natural	AMPLICON	PRJNA787283	SAMN23833990	SRX13370538	Illumina MiSeq	PAIRED	ILLUMINA	2021-02-25	USA	North America	USA: Ohio	nasal	nasal/pharyngeal-swab
SRR17187549	deer	natural	AMPLICON	PRJNA787283	SAMN23833989	SRX13370537	Illumina MiSeq	PAIRED	ILLUMINA	2021-02-25	USA	North America	USA: Ohio	nasal	nasal/pharyngeal-swab
SRR17187550	deer	natural	AMPLICON	PRJNA787283	SAMN23834000	SRX13370536	Illumina MiSeq	PAIRED	ILLUMINA	2021-01-28	USA	North America	USA: Ohio	nasal	nasal/pharyngeal-swab
SRR17187551	deer	natural	AMPLICON	PRJNA787283	SAMN23833999	SRX13370535	Illumina MiSeq	PAIRED	ILLUMINA	2021-01-28	USA	North America	USA: Ohio	nasal	nasal/pharyngeal-swab
SRR17187553	deer	natural	AMPLICON	PRJNA787283	SAMN23833997	SRX13370533	Illumina MiSeq	PAIRED	ILLUMINA	2021-02-16	USA	North America	USA: Ohio	nasal	nasal/pharyngeal-swab
SRR17187554	deer	natural	AMPLICON	PRJNA787283	SAMN23833988	SRX13370532	Illumina MiSeq	PAIRED	ILLUMINA	2021-02-25	USA	North America	USA: Ohio	nasal	nasal/pharyngeal-swab
SRR16685049	deer	natural	AMPLICON	PRJNA776532	SAMN22825778	SRX12885724	Illumina NovaSeq 6000	PAIRED	ILLUMINA	2020-12-17	USA	North America	USA: Iowa	retropharyngeal_lymph_node	lymph-tissue
SRR16685050	deer	natural	AMPLICON	PRJNA776532	SAMN22825777	SRX12885723	Illumina NovaSeq 6000	PAIRED	ILLUMINA	2020-11-18	USA	North America	USA: Iowa	retropharyngeal_lymph_node	lymph-tissue
SRR16685051	deer	natural	AMPLICON	PRJNA776532	SAMN22825776	SRX12885722	Illumina NovaSeq 6000	PAIRED	ILLUMINA	2020-11-17	USA	North America	USA: Iowa	retropharyngeal_lymph_node	lymph-tissue
SRR16685052	deer	natural	AMPLICON	PRJNA776532	SAMN22825775	SRX12885721	Illumina NovaSeq 6000	PAIRED	ILLUMINA	2020-11-17	USA	North America	USA: Iowa	retropharyngeal_lymph_node	lymph-tissue
SRR16685053	deer	natural	AMPLICON	PRJNA776532	SAMN22825694	SRX12885720	Illumina NovaSeq 6000	PAIRED	ILLUMINA	2020-12-05	USA	North America	USA: Iowa	retropharyngeal_lymph_node	lymph-tissue
SRR16685055	deer	natural	AMPLICON	PRJNA776532	SAMN22825773	SRX12885718	Illumina NovaSeq 6000	PAIRED	ILLUMINA	2021-01-09	USA	North America	USA: Iowa	retropharyngeal_lymph_node	lymph-tissue
SRR16685064	deer	natural	AMPLICON	PRJNA776532	SAMN22825693	SRX12885709	Illumina NovaSeq 6000	PAIRED	ILLUMINA	2020-12-05	USA	North America	USA: Iowa	retropharyngeal_lymph_node	lymph-tissue
SRR16685068	deer	natural	AMPLICON	PRJNA776532	SAMN22825761	SRX12885705	Illumina NovaSeq 6000	PAIRED	ILLUMINA	2020-11-24	USA	North America	USA: Iowa	retropharyngeal_lymph_node	lymph-tissue
SRR16685069	deer	natural	AMPLICON	PRJNA776532	SAMN22825760	SRX12885704	Illumina NovaSeq 6000	PAIRED	ILLUMINA	2020-11-24	USA	North America	USA: Iowa	retropharyngeal_lymph_node	lymph-tissue
SRR16685071	deer	natural	AMPLICON	PRJNA776532	SAMN22825758	SRX12885702	Illumina NovaSeq 6000	PAIRED	ILLUMINA	2020-11-24	USA	North America	USA: Iowa	retropharyngeal_lymph_node	lymph-tissue
SRR16685073	deer	natural	AMPLICON	PRJNA776532	SAMN22825756	SRX12885700	Illumina NovaSeq 6000	PAIRED	ILLUMINA	2020-11-24	USA	North America	USA: Iowa	retropharyngeal_lymph_node	lymph-tissue
SRR16685074	deer	natural	AMPLICON	PRJNA776532	SAMN22825755	SRX12885699	Illumina NovaSeq 6000	PAIRED	ILLUMINA	2020-11-24	USA	North America	USA: Iowa	retropharyngeal_lymph_node	lymph-tissue
SRR16685076	deer	natural	AMPLICON	PRJNA776532	SAMN22825754	SRX12885697	Illumina NovaSeq 6000	PAIRED	ILLUMINA	2020-11-24	USA	North America	USA: Iowa	retropharyngeal_lymph_node	lymph-tissue
SRR16685077	deer	natural	AMPLICON	PRJNA776532	SAMN22825753	SRX12885696	Illumina NovaSeq 6000	PAIRED	ILLUMINA	2020-11-24	USA	North America	USA: Iowa	retropharyngeal_lymph_node	lymph-tissue
SRR16685078	deer	natural	AMPLICON	PRJNA776532	SAMN22825752	SRX12885695	Illumina NovaSeq 6000	PAIRED	ILLUMINA	2020-11-24	USA	North America	USA: Iowa	retropharyngeal_lymph_node	lymph-tissue
SRR16685079	deer	natural	AMPLICON	PRJNA776532	SAMN22825751	SRX12885694	Illumina NovaSeq 6000	PAIRED	ILLUMINA	2021-01-09	USA	North America	USA: Iowa	retropharyngeal_lymph_node	lymph-tissue
SRR16685080	deer	natural	AMPLICON	PRJNA776532	SAMN22825750	SRX12885693	Illumina NovaSeq 6000	PAIRED	ILLUMINA	2020-10-08	USA	North America	USA: Iowa	retropharyngeal_lymph_node	lymph-tissue
SRR16685081	deer	natural	AMPLICON	PRJNA776532	SAMN22825749	SRX12885692	Illumina NovaSeq 6000	PAIRED	ILLUMINA	2020-09-28	USA	North America	USA: Iowa	retropharyngeal_lymph_node	lymph-tissue
SRR16685082	deer	natural	AMPLICON	PRJNA776532	SAMN22825748	SRX12885691	Illumina NovaSeq 6000	PAIRED	ILLUMINA	2020-12-02	USA	North America	USA: Iowa	retropharyngeal_lymph_node	lymph-tissue
SRR16685083	deer	natural	AMPLICON	PRJNA776532	SAMN22825747	SRX12885690	Illumina NovaSeq 6000	PAIRED	ILLUMINA	2020-12-10	USA	North America	USA: Iowa	retropharyngeal_lymph_node	lymph-tissue
SRR16685084	deer	natural	AMPLICON	PRJNA776532	SAMN22825746	SRX12885689	Illumina NovaSeq 6000	PAIRED	ILLUMINA	2020-12-05	USA	North America	USA: Iowa	retropharyngeal_lymph_node	lymph-tissue
SRR16685087	deer	natural	AMPLICON	PRJNA776532	SAMN22825744	SRX12885686	Illumina NovaSeq 6000	PAIRED	ILLUMINA	2020-11-17	USA	North America	USA: Iowa	retropharyngeal_lymph_node	lymph-tissue
SRR16685090	deer	natural	AMPLICON	PRJNA776532	SAMN22825741	SRX12885683	Illumina NovaSeq 6000	PAIRED	ILLUMINA	2020-10-31	USA	North America	USA: Iowa	retropharyngeal_lymph_node	lymph-tissue
SRR16685091	deer	natural	AMPLICON	PRJNA776532	SAMN22825740	SRX12885682	Illumina NovaSeq 6000	PAIRED	ILLUMINA	2020-12-08	USA	North America	USA: Iowa	retropharyngeal_lymph_node	lymph-tissue
SRR16685094	deer	natural	AMPLICON	PRJNA776532	SAMN22825737	SRX12885679	Illumina NovaSeq 6000	PAIRED	ILLUMINA	2020-12-07	USA	North America	USA: Iowa	retropharyngeal_lymph_node	lymph-tissue
SRR16685096	deer	natural	AMPLICON	PRJNA776532	SAMN22825735	SRX12885677	Illumina NovaSeq 6000	PAIRED	ILLUMINA	2020-09-30	USA	North America	USA: Iowa	retropharyngeal_lymph_node	lymph-tissue
SRR16685098	deer	natural	AMPLICON	PRJNA776532	SAMN22825734	SRX12885675	Illumina NovaSeq 6000	PAIRED	ILLUMINA	2020-11-30	USA	North America	USA: Iowa	retropharyngeal_lymph_node	lymph-tissue
SRR16685099	deer	natural	AMPLICON	PRJNA776532	SAMN22825733	SRX12885674	Illumina NovaSeq 6000	PAIRED	ILLUMINA	2020-11-15	USA	North America	USA: Iowa	retropharyngeal_lymph_node	lymph-tissue
SRR16685100	deer	natural	AMPLICON	PRJNA776532	SAMN22825732	SRX12885673	Illumina NovaSeq 6000	PAIRED	ILLUMINA	2020-12-28	USA	North America	USA: Iowa	retropharyngeal_lymph_node	lymph-tissue
SRR16685103	deer	natural	AMPLICON	PRJNA776532	SAMN22825729	SRX12885670	Illumina NovaSeq 6000	PAIRED	ILLUMINA	2020-12-08	USA	North America	USA: Iowa	retropharyngeal_lymph_node	lymph-tissue
SRR16685104	deer	natural	AMPLICON	PRJNA776532	SAMN22825728	SRX12885669	Illumina NovaSeq 6000	PAIRED	ILLUMINA	2020-10-15	USA	North America	USA: Iowa	retropharyngeal_lymph_node	lymph-tissue
SRR16685105	deer	natural	AMPLICON	PRJNA776532	SAMN22825727	SRX12885668	Illumina NovaSeq 6000	PAIRED	ILLUMINA	2020-12-08	USA	North America	USA: Iowa	retropharyngeal_lymph_node	lymph-tissue
SRR16685106	deer	natural	AMPLICON	PRJNA776532	SAMN22825726	SRX12885667	Illumina NovaSeq 6000	PAIRED	ILLUMINA	2020-12-07	USA	North America	USA: Iowa	retropharyngeal_lymph_node	lymph-tissue
SRR16685107	deer	natural	AMPLICON	PRJNA776532	SAMN22825725	SRX12885666	Illumina NovaSeq 6000	PAIRED	ILLUMINA	2020-12-09	USA	North America	USA: Iowa	retropharyngeal_lymph_node	lymph-tissue
SRR16685108	deer	natural	AMPLICON	PRJNA776532	SAMN22825689	SRX12885665	Illumina NovaSeq 6000	PAIRED	ILLUMINA	2020-12-05	USA	North America	USA: Iowa	retropharyngeal_lymph_node	lymph-tissue
SRR16685109	deer	natural	AMPLICON	PRJNA776532	SAMN22825724	SRX12885664	Illumina NovaSeq 6000	PAIRED	ILLUMINA	2020-12-09	USA	North America	USA: Iowa	retropharyngeal_lymph_node	lymph-tissue
SRR16685113	deer	natural	AMPLICON	PRJNA776532	SAMN22825720	SRX12885660	Illumina NovaSeq 6000	PAIRED	ILLUMINA	2020-12-07	USA	North America	USA: Iowa	retropharyngeal_lymph_node	lymph-tissue
SRR16685114	deer	natural	AMPLICON	PRJNA776532	SAMN22825719	SRX12885659	Illumina NovaSeq 6000	PAIRED	ILLUMINA	2020-12-07	USA	North America	USA: Iowa	retropharyngeal_lymph_node	lymph-tissue
SRR16685115	deer	natural	AMPLICON	PRJNA776532	SAMN22825718	SRX12885658	Illumina NovaSeq 6000	PAIRED	ILLUMINA	2020-12-08	USA	North America	USA: Iowa	retropharyngeal_lymph_node	lymph-tissue
SRR16685116	deer	natural	AMPLICON	PRJNA776532	SAMN22825717	SRX12885657	Illumina NovaSeq 6000	PAIRED	ILLUMINA	2020-12-09	USA	North America	USA: Iowa	retropharyngeal_lymph_node	lymph-tissue
SRR16685117	deer	natural	AMPLICON	PRJNA776532	SAMN22825716	SRX12885656	Illumina NovaSeq 6000	PAIRED	ILLUMINA	2020-12-09	USA	North America	USA: Iowa	retropharyngeal_lymph_node	lymph-tissue
SRR16685123	deer	natural	AMPLICON	PRJNA776532	SAMN22825711	SRX12885650	Illumina NovaSeq 6000	PAIRED	ILLUMINA	2020-12-08	USA	North America	USA: Iowa	retropharyngeal_lymph_node	lymph-tissue
SRR16685124	deer	natural	AMPLICON	PRJNA776532	SAMN22825710	SRX12885649	Illumina NovaSeq 6000	PAIRED	ILLUMINA	2020-12-05	USA	North America	USA: Iowa	retropharyngeal_lymph_node	lymph-tissue
SRR16685127	deer	natural	AMPLICON	PRJNA776532	SAMN22825707	SRX12885646	Illumina NovaSeq 6000	PAIRED	ILLUMINA	2020-12-08	USA	North America	USA: Iowa	retropharyngeal_lymph_node	lymph-tissue
SRR16685130	deer	natural	AMPLICON	PRJNA776532	SAMN22825687	SRX12885643	Illumina NovaSeq 6000	PAIRED	ILLUMINA	2020-12-05	USA	North America	USA: Iowa	retropharyngeal_lymph_node	lymph-tissue
SRR16685131	deer	natural	AMPLICON	PRJNA776532	SAMN22825704	SRX12885642	Illumina NovaSeq 6000	PAIRED	ILLUMINA	2020-12-06	USA	North America	USA: Iowa	retropharyngeal_lymph_node	lymph-tissue
SRR16685132	deer	natural	AMPLICON	PRJNA776532	SAMN22825703	SRX12885641	Illumina NovaSeq 6000	PAIRED	ILLUMINA	2020-12-06	USA	North America	USA: Iowa	retropharyngeal_lymph_node	lymph-tissue
SRR16685133	deer	natural	AMPLICON	PRJNA776532	SAMN22825702	SRX12885640	Illumina NovaSeq 6000	PAIRED	ILLUMINA	2020-12-06	USA	North America	USA: Iowa	retropharyngeal_lymph_node	lymph-tissue
SRR16685134	deer	natural	AMPLICON	PRJNA776532	SAMN22825701	SRX12885639	Illumina NovaSeq 6000	PAIRED	ILLUMINA	2020-12-06	USA	North America	USA: Iowa	retropharyngeal_lymph_node	lymph-tissue
SRR16685135	deer	natural	AMPLICON	PRJNA776532	SAMN22825700	SRX12885638	Illumina NovaSeq 6000	PAIRED	ILLUMINA	2020-12-06	USA	North America	USA: Iowa	retropharyngeal_lymph_node	lymph-tissue
SRR16685136	deer	natural	AMPLICON	PRJNA776532	SAMN22825699	SRX12885637	Illumina NovaSeq 6000	PAIRED	ILLUMINA	2020-12-06	USA	North America	USA: Iowa	retropharyngeal_lymph_node	lymph-tissue
SRR16685137	deer	natural	AMPLICON	PRJNA776532	SAMN22825698	SRX12885636	Illumina NovaSeq 6000	PAIRED	ILLUMINA	2021-01-09	USA	North America	USA: Iowa	retropharyngeal_lymph_node	lymph-tissue
SRR16685139	deer	natural	AMPLICON	PRJNA776532	SAMN22825696	SRX12885634	Illumina NovaSeq 6000	PAIRED	ILLUMINA	2020-12-08	USA	North America	USA: Iowa	retropharyngeal_lymph_node	lymph-tissue
SRR16685142	deer	natural	AMPLICON	PRJNA776532	SAMN22825685	SRX12885631	Illumina NovaSeq 6000	PAIRED	ILLUMINA	2020-12-05	USA	North America	USA: Iowa	retropharyngeal_lymph_node	lymph-tissue
