## Supplementary material for "Within-host genetic diversity of SARS-CoV-2 across animal species": Table S4

Estimate	Std. Error	z value	Pr(>|z|)	rateratio
(Intercept)	0.619067467203545	0.390324044742625	1.58603466924962	0.112731445237294	1.85719533850798
Speciescat	-0.718881707569216	0.70028711193062	-1.02655281715429	0.304631081081046	0.487296891797787
Speciesdeer	1.32069099999955	0.610181485210111	2.164423260966	0.0304318802145776	3.74600897534303
Speciesdog	0.358212890039598	0.687329360168465	0.521166286206368	0.602250937701413	1.43077018478069
Speciesmink	-0.143853851553963	0.695901427433562	-0.206715844921437	0.836231782211058	0.866014305455885
lab_infectedlab	0.596834752997743	1.04354887654067	0.571927934009407	0.567370798530906	1.81636046240847
dpth	-0.289575040034825	0.0883391573691391	-3.27799187425786	0.00104548405168047	0.74858161721258
brdth	0.433966647190575	0.232141607626493	1.86940485002934	0.0615665103276552	1.54336739161956
assay_typeWGS	-0.111529893407563	0.399579939976009	-0.279117849144927	0.780154385629978	0.894464652407205
tissue_typelymph	-0.419184346054211	0.45525023506369	-0.92077787943496	0.357166406209399	0.657582961269429
