## Supplementary material for "Within-host genetic diversity of SARS-CoV-2 across animal species": Table S5

Estimate	Std. Error	z value	Pr(>|z|)	rateratio
(Intercept)	1.51856657809252	0.550518856914823	2.75842790672559	0.00580801147537138	4.56567596240975
tissue_typelymph	-0.342681114160425	0.536157826708221	-0.639142239635556	0.522730403463452	0.709864541221841
dpth	-0.523139144148904	0.125885803794413	-4.15566432735541	3.24343725884229e-05	0.592657188477818
brdth	0.804222336447933	0.25332067698984	3.17472046105494	0.00149980910581815	2.23495777763349
