## Supplementary material for "Within-host genetic diversity of SARS-CoV-2 across animal species": Table S6

Estimate	Std. Error	df	t value	Pr(>|t|)
(Intercept)	3.51884995122705	1.1126041526328	48.421937673378	3.1627150976385	0.00269828977148128
Speciescat	-1.04395300980193	0.947426585268399	35.7791144040388	-1.10188274852577	0.277869970132875
Speciesdeer	1.53866767689659	0.62291686086004	8.50023872864505	2.47010118617146	0.0370335393701854
Speciesdog	0.872017704898238	0.932433690216435	40.7115481108787	0.935206132133456	0.355196478991216
Speciesmink	-0.611366020672172	0.676039945064601	11.4369144647927	-0.904334167138231	0.384471904003479
lab_infectedlab	1.3440509007827	1.0960281694394	15.4225154086606	1.22629229636512	0.238483226199184
dpth	-0.0144765405277068	0.126943835578639	141.598695827987	-0.114038940620625	0.909368461337852
brdth	-2.74279904287236	1.20559603050056	63.842818255423	-2.27505646458837	0.0262694681135142
assay_typeWGS	0.188324586550339	0.619140530699439	21.6007588252899	0.304170987380829	0.763908520978587
