## Supplementary material for "Within-host genetic diversity of SARS-CoV-2 across animal species": Table S7

Estimate	Std. Error	df	t value	Pr(>|t|)
(Intercept)	0.496573905801555	3.71348261171438	9.59302933259159	0.133721887975208	0.896386039514617
tissue_typelymph	1.46539622610261	2.48830252499464	4.05241266589595	0.588914013221027	0.587182775563694
dpth	-3.14362187486457	1.57186526288219	64.4855946607008	-1.99993087772701	0.0497233549661185
brdth	2.83144360110304	3.1655444306388	65.0975788652421	0.894457071490754	0.374372620944761
