## Supplementary material for "Within-host genetic diversity of SARS-CoV-2 across animal species": Table S8

Run	sample_id	n_seg	pi	tajimasd	min_50_site_count	mean_depth_from_bed	vcf_average_depth	notes	filtered_shannon	unfiltered_shannon	unfiltered_richness	filtered_richness	freyja_summary	lineages_called	abundances	Species	lab_infected	assay_type	BioProject	BioSample	Experiment	Instrument	LibraryLayout	Platform	Collection_Date	geo_loc_name_country	geo_loc_name_country_continent	geo_loc_name	Isolation_source	tissue
ERR5885052	ERR5885052	18	7.90764412107926	5.62261337253474	28214	1736.08136307394	1924.44444444444	all good	1.26894224189276	1.32096304143154	8	4	[('Other', 0.9897185389657238)]	B.1/B.1.177/B.1.177.48/B.1.258	0.31998243/0.31223072/0.27971032/0.0690312	human	natural	AMPLICON	PRJEB44141	SAMEA8694682	ERX5528499	Illumina MiSeq	PAIRED	ILLUMINA	2021-01-17	Greece	Europe	Thessaloniki	NA	nasal/pharyngeal-swab
ERR8314844	ERR8314844	3	0.394969725197951	-0.524872470027766	23542	1258.5862956894	114	all good	0.222857491249399	0.3057611491032	7	2	[('Other', 0.9946533379921678)]	B.1.1.218/B.1.147	0.92774178/0.0517634	mink	natural	WGS	PRJEB50558	SAMEA12786460	ERX7882226	Illumina MiSeq	PAIRED	ILLUMINA	2020-11-16	Greece	Europe	Kozani	oropharyngeal swab	nasal/pharyngeal-swab
ERR8314845	ERR8314845	4	1.75335930420775	2.77058348768503	16515	541.16837775474	184.25	all good	0.639990151914475	0.700333280134908	7	2	[('Other', 0.9975937739729429)]	B.1.1.218/B.1	0.65979951/0.32797855	mink	natural	WGS	PRJEB50558	SAMEA12786461	ERX7882227	Illumina MiSeq	PAIRED	ILLUMINA	2020-11-16	Greece	Europe	Kozani	oropharyngeal swab	nasal/pharyngeal-swab
ERR8314854	ERR8314854	14	6.31268893941451	5.74098394088887	29322	1812.06785272381	2965	all good	0.683745588186341	0.864147936322842	21	2	[('Other', 0.9743643528133176)]	B.1/B.1.1.305	0.58015901/0.36634609	mink	natural	WGS	PRJEB50558	SAMEA12786470	ERX7882236	Illumina MiSeq	PAIRED	ILLUMINA	2020-12-03	Greece	Europe	Kastoria	oropharyngeal swab	nasal/pharyngeal-swab
ERR8314874	ERR8314874	0	0	0	24990	803.818914490185	0	no eligible snps	0.315946053035131	0.564125762086389	19	2	[('Other', 0.9950387699875358)]	B.1.1.218/B.1.1.367	0.875/0.07808027	mink	natural	WGS	PRJEB50558	SAMEA12786490	ERX7882256	Illumina MiSeq	PAIRED	ILLUMINA	2021-01-07	Greece	Europe	Kozani	oropharyngeal swab	nasal/pharyngeal-swab
ERR8314890	ERR8314890	20	7.85949697904758	4.01695399049104	28018	1598.50790890546	435.85	all good	0.498733988662331	0.614032972396451	11	2	[('Other', 0.9910169387316778)]	B.1.177.7/B.1.177	0.78840215/0.18373321	mink	natural	WGS	PRJEB50558	SAMEA12786506	ERX7882272	NextSeq 500	PAIRED	ILLUMINA	2021-08-11	Greece	Europe	Kozani	oropharyngeal swab	nasal/pharyngeal-swab
ERR8314891	ERR8314891	20	6.13620710495195	2.7763702504585	26344	676.606561214594	617.8	all good	0.88041298994528	1.06877324343758	15	4	[('Delta', 0.7519089965631498), ('Other', 0.24344974257981739)]	B.1.617.2/B.1.177.7/AY.98/B.1.104	0.6861051/0.15624756/0.06100475/0.05592727	mink	natural	WGS	PRJEB50558	SAMEA12786507	ERX7882273	NextSeq 500	PAIRED	ILLUMINA	2021-08-11	Greece	Europe	Kozani	oropharyngeal swab	nasal/pharyngeal-swab
ERR8314892	ERR8314892	6	2.81378736857088	4.04477481770857	22688	595.920676855165	581.166666666667	all good	0.184968001992926	0.201768898874242	4	2	[('Other', 0.9982861999053034)]	B.1.177.7/B.1.177.77	0.951613/0.04415747	mink	natural	WGS	PRJEB50558	SAMEA12786508	ERX7882274	NextSeq 500	PAIRED	ILLUMINA	2021-08-11	Greece	Europe	Kozani	oropharyngeal swab	nasal/pharyngeal-swab
ERR8314893	ERR8314893	2	0.196295144290612	-0.117968642812681	28945	7673.52001471424	4340	all good	0.200872076856367	0.23519735418151	3	2	[('Other', 0.9895459251130694)]	B.1.177.8/B.1.177.21	0.93733307/0.04531555	mink	natural	WGS	PRJEB50558	SAMEA12786509	ERX7882275	NextSeq 500	PAIRED	ILLUMINA	2021-08-26	Greece	Europe	Kozani	oropharyngeal swab	nasal/pharyngeal-swab
SRR15058720	SRR15058720	13	2.94525637335565	1.80930117574803	15390	8280.69999665585	2598.30769230769	all good	0.488316514872924	0.916254809100053	18	3	[('Alpha', 0.8108109999995267), ('Gamma', 0.1028726913993763), ('Other', 0.07237052558352006)]	Q.1/P.1.7/P.1	0.78856815/0.06614039/0.0367323	human	natural	AMPLICON	PRJNA744045	SAMN20090267	SRX11369020	NextSeq 500	PAIRED	ILLUMINA	2021-03-04	Italy	Europe	Italy:UNIVERSITY OF UDINE:IZSTO	Oro-pharyngeal swab	nasal/pharyngeal-swab
SRR15949144	SRR15949144	4	1.47006526113706	3.18431307680743	28123	5581.39276995619	10182.25	all good	0.242669557113006	0.242669557113006	2	2	[('Other', 0.9914893348004934)]	B.1.2/B.1.596	0.928635/0.06285433	human	natural	AMPLICON	PRJNA689853	SAMN21491053	SRX12239117	Illumina NovaSeq 6000	PAIRED	ILLUMINA	2021-02-19	USA	North America	USA: Iowa	nasopharyngeal swab	nasal/pharyngeal-swab
SRR15949148	SRR15949148	4	0.993291827566021	1.65783008196324	28276	7344.64435006521	6135.25	all good	0.300012494227115	0.300012494227115	2	2	[('Other', 0.9930969999999694)]	B.1.2/B.1.596	0.906854/0.086243	human	natural	AMPLICON	PRJNA689853	SAMN21491055	SRX12239113	Illumina NovaSeq 6000	PAIRED	ILLUMINA	2021-02-19	USA	North America	USA: Iowa	Nasal midturbinate swab	nasal/pharyngeal-swab
SRR15949173	SRR15949173	5	1.80493389574907	3.15531563931031	28216	3788.0943383607	4319.8	all good	0.157405408135145	0.157405408135145	2	2	[('Other', 0.9967612320220327)]	B.1.2/B.1.596	0.960982/0.03577923	human	natural	AMPLICON	PRJNA689853	SAMN21491056	SRX12239088	Illumina NovaSeq 6000	PAIRED	ILLUMINA	2021-02-18	USA	North America	USA: Iowa	nasopharyngeal swab	nasal/pharyngeal-swab
SRR15949177	SRR15949177	5	1.46248926121504	2.41693576093889	28124	6670.20489582985	7368	all good	0.306016097919677	0.314718230141551	3	2	[('Other', 0.9884749362717126)]	B.1.2/B.1.596	0.900635/0.08652875	human	natural	AMPLICON	PRJNA689853	SAMN21491057	SRX12239084	Illumina NovaSeq 6000	PAIRED	ILLUMINA	2021-02-17	USA	North America	USA: Iowa	nasopharyngeal swab	nasal/pharyngeal-swab
SRR15951487	SRR15951487	4	0.709793722516898	0.70313794483498	28190	3935.01772397418	3065.5	all good	0.242100524830969	0.250732193491303	3	2	[('Other', 0.9934643727987695)]	B.1.2/B.1.596	0.92929/0.06287567	human	natural	AMPLICON	PRJNA689853	SAMN21492179	SRX12241244	Illumina NovaSeq 6000	PAIRED	ILLUMINA	2020-12-16	USA	North America	USA: Colorado	nasopharyngeal aspirate	nasal/pharyngeal-swab
SRR15954014	SRR15954014	3	0.784537460832512	1.54271515987346	28184	6420.79493696285	4139.33333333333	all good	0.128926144514466	0.128926144514466	2	2	[('Other', 0.9965872570001781)]	B.1.2/B.1.596	0.969179/0.02740826	human	natural	AMPLICON	PRJNA689853	SAMN21495727	SRX12243909	Illumina NovaSeq 6000	PAIRED	ILLUMINA	2021-02-08	USA	North America	USA: Iowa	nasopharyngeal swab	nasal/pharyngeal-swab
SRR15954057	SRR15954057	11	2.72666784688481	2.28889746604015	28223	8361.53610005685	5144.81818181818	all good	0.231096489200963	0.256078723696809	3	2	[('Other', 0.9913459405177002)]	B.1.2/B.1.596	0.929682/0.0570122	human	natural	AMPLICON	PRJNA689853	SAMN21495733	SRX12243866	Illumina NovaSeq 6000	PAIRED	ILLUMINA	2021-02-11	USA	North America	USA: Iowa	nasopharyngeal swab	nasal/pharyngeal-swab
SRR16151609	SRR16151609	12	3.08074593549043	2.34040204150984	28359	1732.20640069558	3224.16666666667	all good	0.476619773446574	0.510708914906345	6	2	[('Delta', 0.9871309002179356)]	AY.3/AY.112	0.807947/0.17405899	human	natural	AMPLICON	PRJNA689853	SAMN21973723	SRX12436362	Illumina NovaSeq 6000	PAIRED	ILLUMINA	2021-09-02	USA	North America	USA: Kansas	nasopharyngeal swab	nasal/pharyngeal-swab
SRR16685050	SRR16685050	24	10.800751047777	5.87495847715359	26675	518.733337792195	1285.45833333333	all good	1.31445813645831	1.41377794876801	9	5	[('Other', 0.9692307999826371), ('Delta', 0.03050748794109498)]	B.1.264/B.1.350/B.1.2/B.1.413/B.1.617.2	0.4309869/0.282895/0.153226/0.0878378/0.02545005	deer	natural	AMPLICON	PRJNA776532	SAMN22825777	SRX12885723	Illumina NovaSeq 6000	PAIRED	ILLUMINA	2020-11-18	USA	North America	USA: Iowa	retropharyngeal_lymph_node	lymph-tissue
SRR16685052	SRR16685052	34	7.00975438686995	0.82895013904836	26057	2123.97093937063	307.323529411765	all good	1.02089692943726	1.02089692943726	7	7	[('Other', 0.9990880020996664)]	B.1.2/B.1.311/B.1.324/B.1.413/B.1.350/B.1.234/B.1.264	0.734848/0.0894309/0.0526316/0.0416667/0.0284192/0.02680199/0.02528961	deer	natural	AMPLICON	PRJNA776532	SAMN22825775	SRX12885721	Illumina NovaSeq 6000	PAIRED	ILLUMINA	2020-11-17	USA	North America	USA: Iowa	retropharyngeal_lymph_node	lymph-tissue
SRR16685055	SRR16685055	19	7.35222686651828	5.70967695892941	18696	3424.92211483798	12229.3684210526	all good	0.695784341500627	0.738980196139169	3	2	[('Other', 0.9987453545995347)]	B.1/B.1.2	0.51081749/0.47871128	deer	natural	AMPLICON	PRJNA776532	SAMN22825773	SRX12885718	Illumina NovaSeq 6000	PAIRED	ILLUMINA	2021-01-09	USA	North America	USA: Iowa	retropharyngeal_lymph_node	lymph-tissue
SRR16685064	SRR16685064	18	2.80127161121285	0.311574590325125	24644	1533.77189579641	822	all good	0.21459516088154	0.264302297772969	5	2	[('Other', 0.9976011393069854)]	B.1.311/B.1.595.4	0.936975/0.05192884	deer	natural	AMPLICON	PRJNA776532	SAMN22825693	SRX12885709	Illumina NovaSeq 6000	PAIRED	ILLUMINA	2020-12-05	USA	North America	USA: Iowa	retropharyngeal_lymph_node	lymph-tissue
SRR16685068	SRR16685068	25	10.7478225721534	4.86090196633027	26611	574.396950138782	475.72	all good	0.130019308919801	0.200415213617352	6	2	[('Other', 0.9978880699822844), ('Delta', 0.002111929997709078)]	B.1.2/B.1.234	0.962206/0.0252708	deer	natural	AMPLICON	PRJNA776532	SAMN22825761	SRX12885705	Illumina NovaSeq 6000	PAIRED	ILLUMINA	2020-11-24	USA	North America	USA: Iowa	retropharyngeal_lymph_node	lymph-tissue
SRR16685069	SRR16685069	9	2.44401922483808	1.86176281287709	28714	2780.94040731699	697	all good	0.246433257369809	0.326236092997607	4	2	[('Other', 0.995783374911401)]	B.1.2/B.1.264	0.917647/0.0593204	deer	natural	AMPLICON	PRJNA776532	SAMN22825760	SRX12885704	Illumina NovaSeq 6000	PAIRED	ILLUMINA	2020-11-24	USA	North America	USA: Iowa	retropharyngeal_lymph_node	lymph-tissue
SRR16685071	SRR16685071	23	10.8178280207173	6.42951192480504	28567	2594.93298331271	1791.5652173913	all good	0.580665238471911	0.622980418074623	6	3	[('Other', 0.9975751030382128)]	B.1.2/B.1.264/B.1.595	0.818182/0.10782494/0.06422881	deer	natural	AMPLICON	PRJNA776532	SAMN22825758	SRX12885702	Illumina NovaSeq 6000	PAIRED	ILLUMINA	2020-11-24	USA	North America	USA: Iowa	retropharyngeal_lymph_node	lymph-tissue
SRR16685073	SRR16685073	21	6.00528790831632	2.00021326137207	28090	274.085677022372	267.47619047619	all good	0.422892316943529	0.60295008018874	8	3	[('Other', 0.999475909998877)]	B.1.2/B.1.311/B.1.264	0.86014/0.0696203/0.03104026	deer	natural	AMPLICON	PRJNA776532	SAMN22825756	SRX12885700	Illumina NovaSeq 6000	PAIRED	ILLUMINA	2020-11-24	USA	North America	USA: Iowa	retropharyngeal_lymph_node	lymph-tissue
SRR16685074	SRR16685074	26	4.68467932520223	0.729864557162466	28345	1108.86727084239	733.769230769231	all good	0.206830966921466	0.334854896393788	8	2	[('Other', 0.9903415329938766), ('Delta', 0.007936510000727415)]	B.1.2/B.1.110	0.929293/0.0445895	deer	natural	AMPLICON	PRJNA776532	SAMN22825755	SRX12885699	Illumina NovaSeq 6000	PAIRED	ILLUMINA	2020-11-24	USA	North America	USA: Iowa	retropharyngeal_lymph_node	lymph-tissue
SRR16685076	SRR16685076	17	7.71857243057425	5.31780057631532	20982	1231.60692907066	857.941176470588	all good	0.157430282550512	0.325809000227284	6	2	[('Other', 0.9811316489219616), ('Delta', 0.01571589999646635)]	B.1.2/B.1.609	0.9343/0.025641	deer	natural	AMPLICON	PRJNA776532	SAMN22825754	SRX12885697	Illumina NovaSeq 6000	PAIRED	ILLUMINA	2020-11-24	USA	North America	USA: Iowa	retropharyngeal_lymph_node	lymph-tissue
SRR16685077	SRR16685077	12	1.8828741560845	-0.186896109981093	18497	473.215764304585	201.25	all good	0.736266145729121	0.846268234025074	8	5	[('Other', 0.930666797577593), ('Delta', 0.06841117581562114)]	B.1.2/B.1.336/B.1/AY.9/AY.38	0.793103/0.0714286/0.04823614/0.03173945/0.03119832	deer	natural	AMPLICON	PRJNA776532	SAMN22825753	SRX12885696	Illumina NovaSeq 6000	PAIRED	ILLUMINA	2020-11-24	USA	North America	USA: Iowa	retropharyngeal_lymph_node	lymph-tissue
SRR16685079	SRR16685079	15	1.65035129543822	-0.477303428265158	16822	983.564659064308	725.8	all good	0.951396866679624	1.01395891070479	5	4	[('Other', 0.999056318068439)]	B.1.311/B.1.2/B.1.336/B.1.166	0.666667/0.17030468/0.09166434/0.0555556	deer	natural	AMPLICON	PRJNA776532	SAMN22825751	SRX12885694	Illumina NovaSeq 6000	PAIRED	ILLUMINA	2021-01-09	USA	North America	USA: Iowa	retropharyngeal_lymph_node	lymph-tissue
SRR16685082	SRR16685082	18	8.49751905832773	5.06380607008809	17273	364.926361903488	345.055555555556	all good	0.647997598831024	0.969777888438778	8	3	[('Other', 0.9881656999910462), ('Delta', 0.011834299999353532)]	B.1.2/B.1.311/B.1.578	0.744186/0.1/0.07727819	deer	natural	AMPLICON	PRJNA776532	SAMN22825748	SRX12885691	Illumina NovaSeq 6000	PAIRED	ILLUMINA	2020-12-02	USA	North America	USA: Iowa	retropharyngeal_lymph_node	lymph-tissue
SRR16685083	SRR16685083	12	1.96854066581714	0.795467947996671	17714	958.303013075611	3119.08333333333	all good	1.0818172640289	1.4546529455166	13	5	[('Other', 0.9082209647697924), ('Delta', 0.09073384586066266)]	B.1.595/B.1.2/B.1.617.2/B.1.225/B.1.234	0.54908/0.23092/0.05531218/0.04/0.0384615	deer	natural	AMPLICON	PRJNA776532	SAMN22825747	SRX12885690	Illumina NovaSeq 6000	PAIRED	ILLUMINA	2020-12-10	USA	North America	USA: Iowa	retropharyngeal_lymph_node	lymph-tissue
SRR16685090	SRR16685090	20	2.42852171416176	-0.41322712116643	23052	341.062568973013	527.4	all good	1.47074033395225	1.56796890455088	10	7	[('Other', 0.9999999999643107)]	B.1.2/B.1/B.1.264/B.1.234/B.1.110/B.1.311/B.1.225	0.528736/0.10551823/0.104227/0.0918728/0.0614035/0.0503145/0.03602997	deer	natural	AMPLICON	PRJNA776532	SAMN22825741	SRX12885683	Illumina NovaSeq 6000	PAIRED	ILLUMINA	2020-10-31	USA	North America	USA: Iowa	retropharyngeal_lymph_node	lymph-tissue
SRR16685091	SRR16685091	23	10.2469560646461	6.05961715941864	23423	1493.48944921914	2059.08695652174	all good	1.07190821783352	1.31403516455062	11	4	[('Other', 0.9855283049923252), ('Delta', 0.011370463999819273)]	B.1.311/B.1.595/B.1/B.1.264	0.587629/0.1334849/0.12564006/0.0998498	deer	natural	AMPLICON	PRJNA776532	SAMN22825740	SRX12885682	Illumina NovaSeq 6000	PAIRED	ILLUMINA	2020-12-08	USA	North America	USA: Iowa	retropharyngeal_lymph_node	lymph-tissue
SRR16685094	SRR16685094	15	4.55635572559169	1.92716025733128	16781	125.01528274755	176.533333333333	all good	1.14733913299961	1.18063680622434	6	5	[('Other', 0.9438201999957332), ('Delta', 0.056179799999343305)]	B.1.2/B.1.264/B.1/B.1.617.2/B.1.551	0.606557/0.153443/0.1421535/0.0561798/0.03502659	deer	natural	AMPLICON	PRJNA776532	SAMN22825737	SRX12885679	Illumina NovaSeq 6000	PAIRED	ILLUMINA	2020-12-07	USA	North America	USA: Iowa	retropharyngeal_lymph_node	lymph-tissue
SRR16685096	SRR16685096	16	7.74763684898243	5.07066746213355	20300	445.54208607832	311.125	all good	1.04046951985247	1.06180628228651	5	4	[('Other', 0.9997363559609245)]	B.1.2/B.1.234/B.1.336/B.1.311	0.6/0.22700936/0.12477431/0.0441176	deer	natural	AMPLICON	PRJNA776532	SAMN22825735	SRX12885677	Illumina NovaSeq 6000	PAIRED	ILLUMINA	2020-09-30	USA	North America	USA: Iowa	retropharyngeal_lymph_node	lymph-tissue
SRR16685098	SRR16685098	26	7.60072391611532	2.72776453197559	28665	1123.6438484433	722.461538461538	all good	0.166934889925196	0.308683690354694	7	2	[('Other', 0.9975024638692915), ('A', 0.0011975999980298594)]	B.1.2/B.1.234	0.936037/0.0299465	deer	natural	AMPLICON	PRJNA776532	SAMN22825734	SRX12885675	Illumina NovaSeq 6000	PAIRED	ILLUMINA	2020-11-30	USA	North America	USA: Iowa	retropharyngeal_lymph_node	lymph-tissue
SRR16685099	SRR16685099	15	6.33297404740065	5.05668505357745	27530	1736.19987961074	1752.6	all good	0.67212797087037	0.810479683008799	8	3	[('Other', 0.9986402849531123)]	B.1.2/B.1.595/B.1.487	0.75/0.164975/0.05477116	deer	natural	AMPLICON	PRJNA776532	SAMN22825733	SRX12885674	Illumina NovaSeq 6000	PAIRED	ILLUMINA	2020-11-15	USA	North America	USA: Iowa	retropharyngeal_lymph_node	lymph-tissue
SRR16685103	SRR16685103	28	8.29451653259524	2.72945611235654	26322	573.707353777213	603.642857142857	all good	0.20245986980983	0.311701759285579	5	2	[('Other', 0.9975429999992409), ('Delta', 0.0024569999977900087)]	B.1.311/B.1.2	0.932806/0.0440654	deer	natural	AMPLICON	PRJNA776532	SAMN22825729	SRX12885670	Illumina NovaSeq 6000	PAIRED	ILLUMINA	2020-12-08	USA	North America	USA: Iowa	retropharyngeal_lymph_node	lymph-tissue
SRR16685104	SRR16685104	21	5.95037721592256	1.99793008359938	27182	358.083637093268	287.380952380952	all good	1.56058497573387	1.83187114213155	15	8	[('Other', 0.8354429999775139), ('Delta', 0.16455699960622056)]	B.1.2/B.1.234/B.1.110/AY.119/B.1.336/B.1.264/AY.25/B.1.617.2	0.482759/0.129944/0.07830021/0.0610329/0.06101257/0.0597015/0.04159731/0.02896049	deer	natural	AMPLICON	PRJNA776532	SAMN22825728	SRX12885669	Illumina NovaSeq 6000	PAIRED	ILLUMINA	2020-10-15	USA	North America	USA: Iowa	retropharyngeal_lymph_node	lymph-tissue
SRR16685106	SRR16685106	23	10.7791046303097	6.12168130264143	23073	769.624017657091	1198.91304347826	all good	0.888522159120598	0.904053780486547	4	3	[('Other', 0.9983336982936004)]	B.1.2/B.1.350/B.1.264	0.62214431/0.264706/0.10887212	deer	natural	AMPLICON	PRJNA776532	SAMN22825726	SRX12885667	Illumina NovaSeq 6000	PAIRED	ILLUMINA	2020-12-07	USA	North America	USA: Iowa	retropharyngeal_lymph_node	lymph-tissue
SRR16685107	SRR16685107	22	7.68729720167264	3.54589816561818	25337	528.302177039093	606.772727272727	all good	0.309496206718712	0.427629884135048	6	2	[('Other', 0.999469776965158)]	B.1.2/B.1.241	0.892495/0.08394992	deer	natural	AMPLICON	PRJNA776532	SAMN22825725	SRX12885666	Illumina NovaSeq 6000	PAIRED	ILLUMINA	2020-12-09	USA	North America	USA: Iowa	retropharyngeal_lymph_node	lymph-tissue
SRR16685108	SRR16685108	31	14.1223190627274	5.34371330515579	25508	603.813931712537	407.064516129032	all good	0.660323714061947	1.04574760253913	13	3	[('Other', 0.9964083429717973), ('Delta', 0.001994019999479247)]	B.1.311/B.1.264/B.1.377	0.730769/0.104478/0.07553541	deer	natural	AMPLICON	PRJNA776532	SAMN22825689	SRX12885665	Illumina NovaSeq 6000	PAIRED	ILLUMINA	2020-12-05	USA	North America	USA: Iowa	retropharyngeal_lymph_node	lymph-tissue
SRR16685109	SRR16685109	24	7.86896622324233	2.41823262331203	18124	132.788716851152	164.666666666667	all good	1.03124371778481	1.18825139740847	6	4	[('Other', 0.9761904998242733), ('Delta', 0.023809499982525132)]	B.1.2/B.1.264/B.1.336/B.1.595	0.545455/0.277778/0.105347/0.031016	deer	natural	AMPLICON	PRJNA776532	SAMN22825724	SRX12885664	Illumina NovaSeq 6000	PAIRED	ILLUMINA	2020-12-09	USA	North America	USA: Iowa	retropharyngeal_lymph_node	lymph-tissue
SRR16685113	SRR16685113	23	11.4360710023974	5.83858021497868	23003	662.306256897301	414.826086956522	all good	1.02722309315769	1.35577201536665	10	4	[('Other', 0.999812286794592)]	B.1.2/B.1.234/B.1.264/B.1.110	0.594059/0.130435/0.12246729/0.07545998	deer	natural	AMPLICON	PRJNA776532	SAMN22825720	SRX12885660	Illumina NovaSeq 6000	PAIRED	ILLUMINA	2020-12-07	USA	North America	USA: Iowa	retropharyngeal_lymph_node	lymph-tissue
SRR16685114	SRR16685114	29	3.37727686509329	-0.448299165457499	24137	241.830619001438	665.379310344828	all good	1.34810216779147	1.5750274902304	10	6	[('Other', 0.9999999999742657)]	B.1.2/B.1.595/B.1.110/B.1.264/B.1.234/B.1.311	0.520468/0.149257/0.10518219/0.0742945/0.0520312/0.0454545	deer	natural	AMPLICON	PRJNA776532	SAMN22825719	SRX12885659	Illumina NovaSeq 6000	PAIRED	ILLUMINA	2020-12-07	USA	North America	USA: Iowa	retropharyngeal_lymph_node	lymph-tissue
SRR16685115	SRR16685115	18	3.35887064873418	0.833991000836487	29688	1941.81821221951	820.888888888889	all good	0.128296936086347	0.157051656344593	3	2	[('Other', 0.9983810960011271)]	B.1.311/B.1.2	0.966624/0.0262242	deer	natural	AMPLICON	PRJNA776532	SAMN22825718	SRX12885658	Illumina NovaSeq 6000	PAIRED	ILLUMINA	2020-12-08	USA	North America	USA: Iowa	retropharyngeal_lymph_node	lymph-tissue
SRR16685116	SRR16685116	21	8.66570968331714	4.59397617905808	26117	489.054977761429	604.47619047619	all good	1.45239502863412	1.520378986624	9	7	[('Other', 0.9840675857222688), ('A', 0.013985999932292784)]	B.1.2/B.1.110/B.1.234/B.1/B.1.377/B.1.264/B.1.311	0.496552/0.194915/0.125/0.04994042/0.04393243/0.0431655/0.02932767	deer	natural	AMPLICON	PRJNA776532	SAMN22825717	SRX12885657	Illumina NovaSeq 6000	PAIRED	ILLUMINA	2020-12-09	USA	North America	USA: Iowa	retropharyngeal_lymph_node	lymph-tissue
SRR16685117	SRR16685117	38	15.052278553076	6.25408573307325	29710	5637.01257398923	5970.47368421053	all good	1.00032314369445	1.03574213067734	5	3	[('Other', 0.9954396809596562)]	B.1.238/B.1.2/B.1.110	0.4497844/0.400354/0.13918371	deer	natural	AMPLICON	PRJNA776532	SAMN22825716	SRX12885656	Illumina NovaSeq 6000	PAIRED	ILLUMINA	2020-12-09	USA	North America	USA: Iowa	retropharyngeal_lymph_node	lymph-tissue
SRR16685123	SRR16685123	22	4.18217375043733	0.387320160713847	21308	254.236865866301	231.545454545455	all good	0.993508194526319	1.26395497408826	7	3	[('Other', 0.999999999438995)]	B.1.234/B.1.243/B.1.395	0.479452/0.310022/0.142857	deer	natural	AMPLICON	PRJNA776532	SAMN22825711	SRX12885650	Illumina NovaSeq 6000	PAIRED	ILLUMINA	2020-12-08	USA	North America	USA: Iowa	retropharyngeal_lymph_node	lymph-tissue
SRR16685124	SRR16685124	15	5.67737945320825	2.79789029769415	23295	2475.38380764472	122	all good	1.49060830935676	1.53329535251059	8	5	[('Other', 0.9978347469770699)]	B.1.2/B.1.223/B.1.234/B.1.110/B.1.395	0.283019/0.27662897/0.2/0.183333/0.047619	deer	natural	AMPLICON	PRJNA776532	SAMN22825710	SRX12885649	Illumina NovaSeq 6000	PAIRED	ILLUMINA	2020-12-05	USA	North America	USA: Iowa	retropharyngeal_lymph_node	lymph-tissue
SRR16685127	SRR16685127	27	8.04599356801532	3.16797314101545	26148	1084.28298164064	1328.25925925926	all good	1.22000189061625	1.38310094340069	8	4	[('Other', 0.9959534959569832)]	B.1.116/B.1.595/B.1.2/B.1.311	0.47720954/0.197513/0.176471/0.108108	deer	natural	AMPLICON	PRJNA776532	SAMN22825707	SRX12885646	Illumina NovaSeq 6000	PAIRED	ILLUMINA	2020-12-08	USA	North America	USA: Iowa	retropharyngeal_lymph_node	lymph-tissue
SRR16685130	SRR16685130	29	13.3376990728326	5.53577238780257	23372	344.97916596997	501.344827586207	all good	1.06603686379156	1.06603686379156	4	4	[('Other', 0.9976442928910536)]	B.1.311/B.1.350/B.1.2/B.1.240	0.522222/0.3395395/0.0869565/0.04892629	deer	natural	AMPLICON	PRJNA776532	SAMN22825687	SRX12885643	Illumina NovaSeq 6000	PAIRED	ILLUMINA	2020-12-05	USA	North America	USA: Iowa	retropharyngeal_lymph_node	lymph-tissue
SRR16685131	SRR16685131	27	12.7141096100129	5.23829145139543	25538	186.925392101127	289.62962962963	all good	1.38192726664908	1.48109602679173	8	5	[('Other', 0.9999999998152498)]	B.1.234/B.1.243/B.1.2/B.1.311/B.1.395	0.384615/0.301099/0.15873/0.0769231/0.0571429	deer	natural	AMPLICON	PRJNA776532	SAMN22825704	SRX12885642	Illumina NovaSeq 6000	PAIRED	ILLUMINA	2020-12-06	USA	North America	USA: Iowa	retropharyngeal_lymph_node	lymph-tissue
SRR16685132	SRR16685132	26	12.038055253567	5.50878807213015	26879	327.621375781694	504	all good	1.58765978597875	1.6973606207374	9	6	[('Other', 0.9999999999283838)]	B.1.234/B.1.240/B.1.2/B.1.551/B.1.395/B.1.311	0.373016/0.18642727/0.16/0.119565/0.0925926/0.0448276	deer	natural	AMPLICON	PRJNA776532	SAMN22825703	SRX12885641	Illumina NovaSeq 6000	PAIRED	ILLUMINA	2020-12-06	USA	North America	USA: Iowa	retropharyngeal_lymph_node	lymph-tissue
SRR16685133	SRR16685133	32	14.4630494129887	5.03157773182196	27459	212.734642009163	291.5	all good	1.22663862826749	1.3959610549717	9	5	[('Other', 0.9995412993988475)]	B.1.234/B.1.243/B.1.2/B.1.413/B.1.143	0.460526/0.2843797/0.15/0.0413223/0.0263158	deer	natural	AMPLICON	PRJNA776532	SAMN22825702	SRX12885640	Illumina NovaSeq 6000	PAIRED	ILLUMINA	2020-12-06	USA	North America	USA: Iowa	retropharyngeal_lymph_node	lymph-tissue
SRR16685134	SRR16685134	23	9.7927358723091	4.078488209675	24093	385.158412199445	193.478260869565	all good	0.86251809517756	1.14057891410513	11	5	[('Other', 0.9995472638640196)]	B.1.311/B.1.2/B.1.243/B.1.110/B.1	0.714286/0.0933333/0.06022374/0.0431034/0.02645778	deer	natural	AMPLICON	PRJNA776532	SAMN22825701	SRX12885639	Illumina NovaSeq 6000	PAIRED	ILLUMINA	2020-12-06	USA	North America	USA: Iowa	retropharyngeal_lymph_node	lymph-tissue
SRR16685135	SRR16685135	18	7.48090657144793	4.89999595514329	26717	2132.83657158145	1143.05555555556	all good	0.778651792704282	0.851676359303093	9	4	[('Other', 0.9952524850193196)]	B.1.240/B.1.350/B.1.311/B	0.70532977/0.222222/0.029098/0.02614197	deer	natural	AMPLICON	PRJNA776532	SAMN22825700	SRX12885638	Illumina NovaSeq 6000	PAIRED	ILLUMINA	2020-12-06	USA	North America	USA: Iowa	retropharyngeal_lymph_node	lymph-tissue
SRR16685136	SRR16685136	19	7.90097165210017	4.88391725863503	21152	1038.81567066849	1012.89473684211	all good	1.20100140600717	1.36465181455103	11	7	[('Other', 0.9975030768416623)]	B.1.116/B.1.324/B.1.240/B.1.311/B.1.595.4/B.1.459/B.1.2	0.64099018/0.0895522/0.05800232/0.0563166/0.0454545/0.0416667/0.0278638	deer	natural	AMPLICON	PRJNA776532	SAMN22825699	SRX12885637	Illumina NovaSeq 6000	PAIRED	ILLUMINA	2020-12-06	USA	North America	USA: Iowa	retropharyngeal_lymph_node	lymph-tissue
SRR16685137	SRR16685137	15	6.66908484482765	5.44309319747861	17649	3760.49469952848	1771.8	all good	0.602559451574022	0.602559451574022	3	3	[('Other', 0.9980922093908655)]	B.1.311/B.1.264/B.1.324	0.815789/0.09534671/0.0869565	deer	natural	AMPLICON	PRJNA776532	SAMN22825698	SRX12885636	Illumina NovaSeq 6000	PAIRED	ILLUMINA	2021-01-09	USA	North America	USA: Iowa	retropharyngeal_lymph_node	lymph-tissue
SRR16685142	SRR16685142	30	6.56214019481111	1.35969015854389	26576	830.904758719861	603	all good	1.14497052397068	1.33486035393877	11	5	[('Other', 0.9993698796705667)]	B.1.311/B.1.2/B.1.413/B.1.264/B.1.110	0.527778/0.27451/0.0675676/0.04880571/0.037594	deer	natural	AMPLICON	PRJNA776532	SAMN22825685	SRX12885631	Illumina NovaSeq 6000	PAIRED	ILLUMINA	2020-12-05	USA	North America	USA: Iowa	retropharyngeal_lymph_node	lymph-tissue
SRR17187551	SRR17187551	3	1.19025445638322	2.74916354848675	29026	1334.45664314617	1847.33333333333	all good	0.153351382946861	0.160981994887989	3	2	[('Other', 0.999650849997425)]	B.1.582/B.1.324	0.96346155/0.0350657	deer	natural	AMPLICON	PRJNA787283	SAMN23833999	SRX13370535	Illumina MiSeq	PAIRED	ILLUMINA	2021-01-28	USA	North America	USA: Ohio	nasal	nasal/pharyngeal-swab
SRR18231905	SRR18231905	7	0.990853067468165	0.0730644186156133	27960	704.539042905394	873.285714285714	all good	0.132501583581534	0.205662588755711	6	2	[('Other', 0.9999999999731168)]	B.1.580/B.1.289	0.960986/0.02576174	deer	natural	AMPLICON	PRJNA812959	SAMN26442916	SRX14373356	Illumina MiniSeq	PAIRED	ILLUMINA	2021-12-01	Canada	North America	Canada: Ontario	nasal	nasal/pharyngeal-swab
SRR18231909	SRR18231909	18	7.96272452284712	4.07209365244022	18768	874.582717453098	166.555555555556	all good	1.09288669620789	1.30104720155622	15	3	[('Other', 0.992359648723796)]	B.1.510/B.1.319/B.1.350	0.31773806/0.31773806/0.31773806	deer	natural	AMPLICON	PRJNA812959	SAMN26442917	SRX14373352	Illumina MiSeq	PAIRED	ILLUMINA	2021-12-01	Canada	North America	Canada: Ontario	nasal	nasal/pharyngeal-swab
SRR18231916	SRR18231916	3	0.908286963434022	1.30921315532093	20992	335.545463665853	246	all good	1.62725285826929	1.92398207996174	13	6	[('Other', 0.9988602943021391)]	B.1.333/B.1.268/B.1.344/B.1.267/B.1.12/B.1.413	0.20265784/0.20265784/0.20265784/0.20265784/0.0740741/0.0454545	deer	natural	AMPLICON	PRJNA812959	SAMN26442912	SRX14373345	Illumina MiniSeq	PAIRED	ILLUMINA	2021-11-20	Canada	North America	Canada: Ontario	retropharyngeal_lymph_node	lymph-tissue
SRR23802850	SRR23802850	1	0.437337721596496	1.93149484147169	24182	574.183861151055	1649	all good	0.694432389828207	0.715606774679712	4	2	[('Other', 0.9990884229999427)]	C.12/C.25	0.49789131/0.49789131	human	natural	AMPLICON	PRJNA943254	SAMN33714709	SRX19634764	Illumina Genome Analyzer IIx	PAIRED	ILLUMINA	2020-03-30	Netherlands	Europe	Leiden University Medical Center	Throat and nose swab	nasal/pharyngeal-swab
SRR23802884	SRR23802884	2	0.822025344846922	1.83275317368681	21021	3940.33916329465	139	all good	1.60406594814203	1.63486945656852	7	5	[('Other', 0.9964753303961711)]	B.1.378/B.1.143/B.1.395/B.1.215/B.1	0.19824968/0.19824968/0.19824968/0.19824968/0.19824968	human	natural	WGS	PRJNA943254	SAMN33714741	SRX19634729	Illumina Genome Analyzer IIx	PAIRED	ILLUMINA	2020-04-01	Netherlands	Europe	Leiden University Medical Center	Throat and nose swab	nasal/pharyngeal-swab
SRR23802887	SRR23802887	3	1.36111651763736	2.8664452123657	15332	329.370464501889	371	all good	3.052826624285	3.12806021515096	25	22	[('Other', 0.9995668895989414)]	B.1.1.398/B.1.1.168/B.1.1.12/B.1.1.92/B.1.1.189/B.1.1.254/B.1.1.274/B.1.1.180/B.1.1.83/B.1.1.164/B.1.1.200/B.1.1.134/B.1.1.148/B.1.1/B.1.1.294/B.1.1.438/B.1.1.463/B.1.1.57/B.1.1.172/B.1.1.58/B.1.1.13/B.1.1.117	0.0555556/0.04517458/0.04517458/0.04517458/0.04517458/0.04517458/0.04517458/0.04517458/0.04517458/0.04517458/0.04517458/0.04517458/0.04517458/0.04517458/0.04517458/0.04517458/0.04517458/0.04517458/0.04517458/0.04517458/0.04517458/0.025641	human	natural	WGS	PRJNA943254	SAMN33714738	SRX19634726	Illumina Genome Analyzer IIx	PAIRED	ILLUMINA	2020-03-31	Netherlands	Europe	Leiden University Medical Center	Throat and nose swab	nasal/pharyngeal-swab
