## Supplementary material for "Within-host genetic diversity of SARS-CoV-2 across animal species": Table S9

Estimate	Std. Error	df	t value	Pr(>|t|)
(Intercept)	1.06256791426572	0.23278762114135	19.8587877839929	4.56453787815684	0.000191320324045593
Speciescat	-0.694630272475746	0.245263862693371	3.92262975831127	-2.83217537572656	0.0483233024355577
Speciesdeer	0.0215465495310116	0.235432041614872	1.89024143733187	0.0915191890756239	0.935846922610222
Speciesdog	-0.691155923410403	0.240965593259763	3.71383327417649	-2.86827639606345	0.0497427200178672
Speciesmink	-0.628343568903566	0.239598974250123	2.01896562506606	-2.62248021248882	0.118678125509799
lab_infectedlab	0.713356156872307	0.359855209207889	2.24044172430647	1.98234217157101	0.172071849705475
dpth	-0.0736829182957511	0.0211443550776869	150.904981150531	-3.48475600343597	0.000645048033409971
brdth	-1.09954372106028	0.22768840161384	93.7083109309309	-4.82915999790411	5.32531700691469e-06
assay_typeWGS	0.797126705769344	0.146587259174565	16.9432193364334	5.43789897060614	4.48237941694617e-05
