## Supplementary material for "Within-host genetic diversity of SARS-CoV-2 across animal species": Table S10

Estimate	Std. Error	z value	Pr(>|z|)	rateratio
(Intercept)	0.480393511219589	0.596909059345576	0.804801843259458	0.420934037828036	1.61671047074369
tissue_typelymph	1.01969774433088	0.226987317662534	4.49231153013967	7.04542602940596e-06	2.77235667679
dpth	-1.11363944327912	0.35542173030968	-3.13329025298707	0.00172858413264573	0.328361729878246
brdth	-0.661162355703771	0.571911321736796	-1.15605747005661	0.247657650615619	0.51625091841118
