## Supplementary material for "Within-host genetic diversity of SARS-CoV-2 across animal species": Table S11

Estimate	Std. Error	df	t value	Pr(>|t|)
(Intercept)	-0.153471366580556	0.112889148041062	1.4873101868381	-1.35948733110053	0.343865416031886
tissue_typelymph	0.707632320806139	0.120438152429659	0.227549656862956	5.87548303034146	0.49104330481465
dpth	-0.844670966960914	0.20674671197465	68.2060767159547	-4.0855351888957	0.000118014994249426
