## Supplementary material for "Within-host genetic diversity of SARS-CoV-2 across animal species": Table S12

Estimate	Std. Error	z value	Pr(>|z|)	rateratio
(Intercept)	3.22925101372185	0.572051408772175	5.64503637995223	1.65146323736129e-08	25.260729943702
Speciescat	-0.98263490249894	0.615698004565892	-1.59596895752774	0.110495724184822	0.374323492393906
Speciesdeer	1.1998472690418	0.512674973610792	2.34036637402295	0.0192648309525296	3.31960987681939
Speciesdog	0.0377772414552312	0.590909950932871	0.0639306232626345	0.949025468309338	1.03849987239038
Speciesmink	-0.236522379070604	0.533130108078737	-0.443648511848205	0.657296726291815	0.789368216777245
lab_infectedlab	1.03559454938428	1.17316414326262	0.88273627806612	0.377378776333791	2.81678045295625
dpth	-0.116393235650898	0.0612125568484808	-1.90146011935109	0.0572417714026746	0.890125125533404
brdth	-2.45771298935028	0.504142080063746	-4.87504036369969	1.08786209295878e-06	0.0856305652107086
assay_typeWGS	-0.274017388534346	0.411182238352492	-0.66641348525235	0.505146845339818	0.760318854315423
