## Supplementary material for "Within-host genetic diversity of SARS-CoV-2 across animal species": Table S13

unique_substitutions	POS	mutation_type	repeats	species	sample_size	CI_position	repeats_percentage	GWAS_site	Specific GWAS substitution	ORF
C9679T	9679	s	2	deer	20	within/below CI	10	yes	yes	orf1a
C9438T	9438	n	2	deer	20	within/below CI	10	no	no	orf1a
C10458T	10458	n	2	deer	20	within/below CI	10	no	no	orf1a
G11083T	11083	n	2	deer	20	within/below CI	10	no	no	orf1a
C12708T	12708	n	6	deer	20	above CI	30	no	no	orf1a
C15738T	15738	s	2	deer	20	within/below CI	10	no	no	orf1b
G15921T	15921	s	3	deer	20	above CI	15	no	no	orf1b
C18646T	18646	n	4	deer	20	above CI	20	no	no	orf1b
C18744T	18744	s	2	deer	20	within/below CI	10	no	no	orf1b
G19891T	19891	n	3	deer	20	above CI	15	no	no	orf1b
C21658T	21658	s	2	deer	20	within/below CI	10	no	no	S
C27509T	27509	n	3	deer	20	above CI	15	no	no	ORF7a
G28209T	28209	n	3	deer	20	above CI	15	no	no	ORF8
C1059T	1059	n	19	human	55	above CI	34	NA	NA	orf1a
C2395T	2395	s	3	human	55	within/below CI	5	NA	NA	orf1a
A3989G	3989	n	2	human	55	within/below CI	3	NA	NA	orf1a
T8551G	8551	s	2	human	55	within/below CI	3	NA	NA	orf1a
T9054G	9054	n	3	human	55	within/below CI	5	NA	NA	orf1a
G12031A	12031	s	2	human	55	within/below CI	3	NA	NA	orf1a
T12440C	12440	s	4	human	55	above CI	7	NA	NA	orf1a
C13019T	13019	s	2	human	55	within/below CI	3	NA	NA	orf1a
T13033G	13033	n	3	human	55	within/below CI	5	NA	NA	orf1a
G13713A	13713	s	2	human	55	within/below CI	3	NA	NA	orf1b
A13947C	13947	s	3	human	55	within/below CI	5	NA	NA	orf1b
C14408T	14408	n	20	human	55	above CI	36	NA	NA	orf1b
C14805T	14805	s	7	human	55	above CI	12	NA	NA	orf1b
G17014T	17014	n	3	human	55	within/below CI	5	NA	NA	orf1b
T19893G	19893	n	3	human	55	within/below CI	5	NA	NA	orf1b
C21304T	21304	n	7	human	55	above CI	12	NA	NA	orf1b
G21987A	21987	n	2	human	55	within/below CI	3	NA	NA	S
C23604A	23604	n	4	human	55	above CI	7	NA	NA	S
C23604T	23604	n	2	human	55	within/below CI	3	NA	NA	S
C28076T	28076	s	2	human	55	within/below CI	3	NA	NA	ORF8
G28881A	28881	n	2	human	55	within/below CI	3	NA	NA	N/ORF9c
G28881A	28881	n	2	human	55	within/below CI	3	NA	NA	N/ORF9c
G28882A	28882	s	2	human	55	within/below CI	3	NA	NA	N/ORF9c
G28882A	28882	n	2	human	55	within/below CI	3	NA	NA	N/ORF9c
G28883C	28883	n	2	human	55	within/below CI	3	NA	NA	N/ORF9c
G28883C	28883	s	2	human	55	within/below CI	3	NA	NA	N/ORF9c
A23064C	23064	n	2	mink	61	within/below CI	3	yes	yes	S
A5616G	5616	n	8	mink	61	above CI	13	no	no	orf1a
C12854T	12854	n	2	mink	61	within/below CI	3	no	no	orf1a
C13730T	13730	n	3	mink	61	above CI	4	no	no	orf1b
C14403T	14403	s	3	mink	61	above CI	4	no	no	orf1b
C17977T	17977	n	2	mink	61	within/below CI	3	no	no	orf1b
T19449A	19449	s	2	mink	61	within/below CI	3	no	no	orf1b
A20465G	20465	n	2	mink	61	within/below CI	3	no	no	orf1b
G21255C	21255	s	2	mink	61	within/below CI	3	no	no	orf1b
G21606T	21606	n	2	mink	61	within/below CI	3	no	no	S
C21614T	21614	n	4	mink	61	above CI	6	no	no	S
T21983A	21983	n	3	mink	61	above CI	4	no	no	S
G25906C	25906	n	10	mink	61	above CI	16	no	no	ORF3a
C27603T	27603	s	2	mink	61	within/below CI	3	no	no	ORF7a
G28881A	28881	n	2	mink	61	within/below CI	3	no	no	N/ORF9c
G28881A	28881	n	2	mink	61	within/below CI	3	no	no	N/ORF9c
G28881T	28881	n	2	mink	61	within/below CI	3	no	no	N/ORF9c
G28881T	28881	n	2	mink	61	within/below CI	3	no	no	N/ORF9c
G28882A	28882	s	2	mink	61	within/below CI	3	no	no	N/ORF9c
G28882A	28882	n	2	mink	61	within/below CI	3	no	no	N/ORF9c
G28883C	28883	n	2	mink	61	within/below CI	3	no	no	N/ORF9c
G28883C	28883	s	2	mink	61	within/below CI	3	no	no	N/ORF9c
G28916T	28916	n	3	mink	61	above CI	4	no	no	N/ORF9c
G28916T	28916	s	3	mink	61	above CI	4	no	no	N/ORF9c
C28932T	28932	n	2	mink	61	within/below CI	3	no	no	N/ORF9c
C28932T	28932	n	2	mink	61	within/below CI	3	no	no	N/ORF9c
