## Supplementary material for "Within-host genetic diversity of SARS-CoV-2 across animal species": Table S14

unique_substitutions	POS	mutation_type	repeats	species	sample_size	CI_position	repeats_percentage	GWAS_site	Specific GWAS substitution	ORF
C5184T	5184	n	7	deer	72	above CI	9	yes	yes	orf1a
C5822T	5822	n	11	deer	72	above CI	15	yes	yes	orf1a
C6730T	6730	s	7	deer	72	above CI	9	yes	yes	orf1a
C7029T	7029	n	2	deer	72	within/below CI	2	yes	yes	orf1a
C7267T	7267	s	3	deer	72	within/below CI	4	yes	yes	orf1a
C7303T	7303	s	18	deer	72	above CI	25	yes	yes	orf1a
C9430T	9430	s	13	deer	72	above CI	18	yes	yes	orf1a
C9679T	9679	s	10	deer	72	above CI	13	yes	yes	orf1a
C9711T	9711	n	22	deer	72	above CI	30	yes	yes	orf1a
C11152T	11152	s	2	deer	72	within/below CI	2	yes	yes	orf1a
A12820G	12820	s	6	deer	72	within/below CI	8	yes	yes	orf1a
A14960T	14960	n	6	deer	72	within/below CI	8	yes	yes	orf1b
C16466T	16466	n	11	deer	72	above CI	15	yes	yes	orf1b
C20259T	20259	s	10	deer	72	above CI	13	yes	yes	orf1b
C27752T	27752	n	2	deer	72	within/below CI	2	yes	yes	ORF7a
C29666T	29666	n	3	deer	72	within/below CI	4	yes	yes	ORF10
C673T	673	s	3	deer	72	within/below CI	4	no	no	orf1a
C1059T	1059	n	13	deer	72	above CI	18	no	no	orf1a
C1348T	1348	s	8	deer	72	above CI	11	no	no	orf1a
C1911A	1911	n	6	deer	72	within/below CI	8	no	no	orf1a
C1912T	1912	s	6	deer	72	within/below CI	8	no	no	orf1a
G3242A	3242	n	2	deer	72	within/below CI	2	no	no	orf1a
G3661T	3661	n	6	deer	72	within/below CI	8	no	no	orf1a
G4181T	4181	n	2	deer	72	within/below CI	2	no	no	orf1a
G4205A	4205	n	9	deer	72	above CI	12	no	no	orf1a
A5011C	5011	n	7	deer	72	above CI	9	no	no	orf1a
C5310T	5310	n	2	deer	72	within/below CI	2	no	no	orf1a
C5474A	5474	n	3	deer	72	within/below CI	4	no	no	orf1a
C5506A	5506	s	4	deer	72	within/below CI	5	no	no	orf1a
A5584G	5584	s	5	deer	72	within/below CI	6	no	no	orf1a
C5812T	5812	s	2	deer	72	within/below CI	2	no	no	orf1a
A6441G	6441	n	6	deer	72	within/below CI	8	no	no	orf1a
C6539T	6539	n	3	deer	72	within/below CI	4	no	no	orf1a
C6896T	6896	s	2	deer	72	within/below CI	2	no	no	orf1a
C6936T	6936	n	4	deer	72	within/below CI	5	no	no	orf1a
C7173T	7173	n	2	deer	72	within/below CI	2	no	no	orf1a
C7279T	7279	s	4	deer	72	within/below CI	5	no	no	orf1a
C7528T	7528	s	2	deer	72	within/below CI	2	no	no	orf1a
C7573T	7573	s	4	deer	72	within/below CI	5	no	no	orf1a
C7764T	7764	n	2	deer	72	within/below CI	2	no	no	orf1a
G8083A	8083	n	16	deer	72	above CI	22	no	no	orf1a
C8140T	8140	s	4	deer	72	within/below CI	5	no	no	orf1a
C8251T	8251	s	3	deer	72	within/below CI	4	no	no	orf1a
C8290T	8290	s	2	deer	72	within/below CI	2	no	no	orf1a
C8326T	8326	s	2	deer	72	within/below CI	2	no	no	orf1a
C8389T	8389	s	8	deer	72	above CI	11	no	no	orf1a
G8552T	8552	n	6	deer	72	within/below CI	8	no	no	orf1a
G8591A	8591	n	3	deer	72	within/below CI	4	no	no	orf1a
C8986T	8986	s	2	deer	72	within/below CI	2	no	no	orf1a
A9204G	9204	n	5	deer	72	within/below CI	6	no	no	orf1a
C9391T	9391	s	3	deer	72	within/below CI	4	no	no	orf1a
C9438T	9438	n	2	deer	72	within/below CI	2	no	no	orf1a
C9510T	9510	n	8	deer	72	above CI	11	no	no	orf1a
C10029T	10029	n	2	deer	72	within/below CI	2	no	no	orf1a
G10262A	10262	n	3	deer	72	within/below CI	4	no	no	orf1a
C10319T	10319	n	23	deer	72	above CI	31	no	no	orf1a
C10458T	10458	n	2	deer	72	within/below CI	2	no	no	orf1a
C10702T	10702	s	10	deer	72	above CI	13	no	no	orf1a
C10868T	10868	s	4	deer	72	within/below CI	5	no	no	orf1a
G11083T	11083	n	6	deer	72	within/below CI	8	no	no	orf1a
C11195T	11195	n	7	deer	72	above CI	9	no	no	orf1a
C11344T	11344	s	2	deer	72	within/below CI	2	no	no	orf1a
T11418C	11418	n	2	deer	72	within/below CI	2	no	no	orf1a
C11572T	11572	s	11	deer	72	above CI	15	no	no	orf1a
C11919T	11919	n	5	deer	72	within/below CI	6	no	no	orf1a
C12076T	12076	s	7	deer	72	above CI	9	no	no	orf1a
C12412T	12412	s	2	deer	72	within/below CI	2	no	no	orf1a
C12525T	12525	n	8	deer	72	above CI	11	no	no	orf1a
C12708T	12708	n	6	deer	72	within/below CI	8	no	no	orf1a
A12737G	12737	n	11	deer	72	above CI	15	no	no	orf1a
A12792T	12792	n	8	deer	72	above CI	11	no	no	orf1a
C13665T	13665	s	6	deer	72	within/below CI	8	no	no	orf1b
A13904G	13904	n	2	deer	72	within/below CI	2	no	no	orf1b
G14118T	14118	s	8	deer	72	above CI	11	no	no	orf1b
C14805T	14805	s	2	deer	72	within/below CI	2	no	no	orf1b
G15451A	15451	n	3	deer	72	within/below CI	4	no	no	orf1b
C15738T	15738	s	2	deer	72	within/below CI	2	no	no	orf1b
G15921T	15921	s	4	deer	72	within/below CI	5	no	no	orf1b
C16887T	16887	s	4	deer	72	within/below CI	5	no	no	orf1b
T17166G	17166	s	10	deer	72	above CI	13	no	no	orf1b
C17528T	17528	n	5	deer	72	within/below CI	6	no	no	orf1b
C18171T	18171	s	3	deer	72	within/below CI	4	no	no	orf1b
T18254G	18254	n	3	deer	72	within/below CI	4	no	no	orf1b
A18424G	18424	n	21	deer	72	above CI	29	no	no	orf1b
C18501T	18501	s	9	deer	72	above CI	12	no	no	orf1b
C18646T	18646	n	4	deer	72	within/below CI	5	no	no	orf1b
C18744T	18744	s	9	deer	72	above CI	12	no	no	orf1b
G18903A	18903	s	6	deer	72	within/below CI	8	no	no	orf1b
A19010G	19010	n	3	deer	72	within/below CI	4	no	no	orf1b
C19011T	19011	s	2	deer	72	within/below CI	2	no	no	orf1b
G19180T	19180	n	12	deer	72	above CI	16	no	no	orf1b
G19891T	19891	n	3	deer	72	within/below CI	4	no	no	orf1b
A20268G	20268	s	5	deer	72	within/below CI	6	no	no	orf1b
G20668A	20668	n	4	deer	72	within/below CI	5	no	no	orf1b
C21178T	21178	n	5	deer	72	within/below CI	6	no	no	orf1b
C21304T	21304	n	2	deer	72	within/below CI	2	no	no	orf1b
C21618G	21618	n	5	deer	72	within/below CI	6	no	no	S
C21622T	21622	s	3	deer	72	within/below CI	4	no	no	S
C21627T	21627	n	2	deer	72	within/below CI	2	no	no	S
C21658T	21658	s	2	deer	72	within/below CI	2	no	no	S
C21707T	21707	n	2	deer	72	within/below CI	2	no	no	S
G21776A	21776	n	8	deer	72	above CI	11	no	no	S
C22227T	22227	n	2	deer	72	within/below CI	2	no	no	S
C22432T	22432	s	2	deer	72	within/below CI	2	no	no	S
C23604G	23604	n	3	deer	72	within/below CI	4	no	no	S
C23664T	23664	n	7	deer	72	above CI	9	no	no	S
A24232G	24232	s	7	deer	72	above CI	9	no	no	S
G24410A	24410	n	2	deer	72	within/below CI	2	no	no	S
A24997G	24997	s	4	deer	72	within/below CI	5	no	no	S
G25217T	25217	n	5	deer	72	within/below CI	6	no	no	S
C25469T	25469	n	3	deer	72	within/below CI	4	no	no	ORF3a
G25552T	25552	n	4	deer	72	within/below CI	5	no	no	ORF3a/ORF3c
G25552T	25552	n	4	deer	72	within/below CI	5	no	no	ORF3a/ORF3c
G25563T	25563	n	23	deer	72	above CI	31	no	no	ORF3a/ORF3c
G25563T	25563	n	23	deer	72	above CI	31	no	no	ORF3a/ORF3c
G25907T	25907	n	23	deer	72	above CI	31	no	no	ORF3a
G26062T	26062	n	3	deer	72	within/below CI	4	no	no	ORF3a
C26735T	26735	s	10	deer	72	above CI	13	no	no	M
C27509T	27509	n	3	deer	72	within/below CI	4	no	no	ORF7a
C27920T	27920	s	10	deer	72	above CI	13	no	no	ORF8
C27964T	27964	n	24	deer	72	above CI	33	no	no	ORF8
T27984C	27984	n	6	deer	72	within/below CI	8	no	no	ORF8
C28005T	28005	n	4	deer	72	within/below CI	5	no	no	ORF8
G28209T	28209	n	4	deer	72	within/below CI	5	no	no	ORF8
G28300T	28300	n	7	deer	72	above CI	9	no	no	N
A28461G	28461	n	4	deer	72	within/below CI	5	no	no	N
C28472T	28472	n	13	deer	72	above CI	18	no	no	N
C28567T	28567	s	2	deer	72	within/below CI	2	no	no	N
C28677T	28677	n	7	deer	72	above CI	9	no	no	N
C28744T	28744	s	2	deer	72	within/below CI	2	no	no	N/ORF9c
C28744T	28744	n	2	deer	72	within/below CI	2	no	no	N/ORF9c
C28854T	28854	n	13	deer	72	above CI	18	no	no	N/ORF9c
C28854T	28854	n	13	deer	72	above CI	18	no	no	N/ORF9c
C28869T	28869	n	22	deer	72	above CI	30	no	no	N/ORF9c
C28869T	28869	n	22	deer	72	above CI	30	no	no	N/ORF9c
G28881T	28881	n	10	deer	72	above CI	13	no	no	N/ORF9c
G28881T	28881	n	10	deer	72	above CI	13	no	no	N/ORF9c
C28893T	28893	n	6	deer	72	within/below CI	8	no	no	N/ORF9c
C28893T	28893	s	6	deer	72	within/below CI	8	no	no	N/ORF9c
G29239T	29239	n	5	deer	72	within/below CI	6	no	no	N
C29311T	29311	s	2	deer	72	within/below CI	2	no	no	N
C29367T	29367	n	2	deer	72	within/below CI	2	no	no	N
G29402T	29402	n	11	deer	72	above CI	15	no	no	N
C29445T	29445	n	17	deer	72	above CI	23	no	no	N
